# The impact of environmental exposures on the epigenomic and transcriptomic landscape of transposable elements

**DOI:** 10.1101/2025.07.28.667212

**Authors:** Benpeng Miao, Yu Zhang, Wanqing Shao, Shuhua Fu, Marisa S. Bartolomei, Cheryl Walker, Cristian Coarfa, TaRGET II Consortium, Bo A. Zhang, Ting Wang

**Affiliations:** Department of Genetics, Washington University School of Medicine, St. Louis, MO 63108, USA; Department of Developmental Biology, Washington University School of Medicine, St. Louis, MO 63108, USA; Center of Regenerative Medicine, Washington University School of Medicine, St. Louis, MO 63108, USA; Department of Cell and Developmental Biology, Perelman School of Medicine, University of Pennsylvania, Philadelphia, PA 19104, USA; Dan L. Duncan Comprehensive Cancer Center, Baylor College of Medicine, Houston, TX 77030, USA; Center for Precision Environmental Health, Baylor College of Medicine, Houston, TX 77030, USA

**Keywords:** Transposable elements, environmental exposures, regulatory regions, transcriptome diversity

## Abstract

Transposable elements (TEs) are mobile DNA sequences that constitute a significant portion of mammalian genomes. While typically silenced by epigenetic mechanisms, mounting evidence indicates TEs can regulate gene expression and chromatin architecture. However, their regulatory roles under various environmental exposures remain largely unexplored. In this study, we investigate the regulatory functions of TEs in mouse liver tissue following early-life exposure to environmental toxicants, including arsenic (As), lead (Pb), bisphenol A (BPA), tributyltin (TBT), di-2-ethylhexyl phthalate (DEHP), tetrachlorodibenzo-p-dioxin (TCDD), and particulate matter less than 2.5 micrometers (PM2.5). These toxicants are linked to various health issues, including neurodevelopmental deficits, metabolic and immune dysfunction, and increased cancer risks. Integrative analysis of 351 multi-omics datasets from liver tissues of 5-month-old mice indicated that early-life environmental exposures significantly altered chromatin accessibility and expression of TEs in later life stage, revealing distinct exposure-specific signatures and sex-dependent responses. 6,699 TEs were identified with altered chromatin accessibility, mostly in non-coding regions, suggesting potential impact on gene regulation. Within these TEs, LINE elements were enriched in genes involved in metabolic pathways, while LTR elements, particularly the ORR1E subfamily, were predominantly associated with immune-related genes. Additionally, we identified 140 TE-gene chimeric transcripts with TE-derived novel transcription start sites, highlighting TE-contributed transcriptional plasticity. Our findings depict a comprehensive landscape of TE regulation under early-life toxicant exposures, offering insights into TEs biology and their impact on health and disease.
