## Supplementary file 1 for "The impact of environmental exposures on the epigenomic and transcriptomic landscape of transposable elements"

### Sheet: samples
supplementary file 1. Sample summary
					Aylor		Bartolomei			Biswal		Dolinoy			Mutlu		Walker		Zhibin
Assay	Age	Tissue	Assay	Sex	Ctrl	TCDD	Ctrl	BPA10ug	BPA10mg	Ctrl	PM2.5	Ctrl	DEHP	Pb	Ctrl	PM2.5	Ctrl	TBT	Ctrl	As
RNA	adult	Liver	RNA	Female	6	6	6	6	6	6	6	5	4	5	6	6	6	6	4	4
				Male	6	6	6	6	5	6	6	6	6	6	6	5	6	5	5	4
ATAC	adult	Liver	ATAC	Female	6	6	6	5	6	6	6	4	4	5	6	5	6	4	5	5
				Male	6	6	5	5	4	6	6	6	6	6	6	5	6	5	5	5
