## Supplementary file 4 for "The impact of environmental exposures on the epigenomic and transcriptomic landscape of transposable elements"

correlation	type	FDR	Count of SexShare	Facrion of SexShare	assay
-0.073674027	TCDD	0.000132366	0	0	RNA
-0.041484362	BPA10mg	0.499521903	0	0	RNA
0.403529802	BPA10ug	3.84E-93	2	0.028	RNA
0.013952045	PM2.5-JHU	0.825605788	4	0.049	RNA
-0.005722658	DEHP	0.340791771	0	0	RNA
-0.061585437	Pb	0.042621129	1	0.026	RNA
-0.038880625	PM2.5-CHI	0.197284069	0	0	RNA
-0.173924124	TBT	5.49E-15	29	0.109	RNA
0.175114131	As	3.50E-10	0	0	RNA
0.00491098	TCDD	0.590922798	0	0	ATAC
0.237845835	BPA10mg	1.70E-09	5	0.036	ATAC
-0.16316765	BPA10ug	4.05E-06	7	0.059	ATAC
0.054116466	PM2.5-JHU	0.002651744	0	0	ATAC
-0.128028976	DEHP	0.000503275	0	0	ATAC
0.11163452	Pb	0.684717471	0	0	ATAC
-0.594889827	PM2.5-CHI	7.09E-136	109	0.361	ATAC
-0.346148438	TBT	1.01E-35	1	0.0147	ATAC
0.212066591	As	1.07E-15	5	0.179	ATAC
