## Supplementary file 5 for "The impact of environmental exposures on the epigenomic and transcriptomic landscape of transposable elements"

Class	Number of sex-shared DA-subfamily	Total subfamily number in mouse genome	Fraction of TE class in sex-shared DA-subfamily	Fraction of TE class in genome	Ratio
DNA	16	220	0.146788991	0.202391904	0.725271059
LINE	38	158	0.348623853	0.145354186	2.398443851
LTR	35	671	0.321100917	0.617295308	0.520173915
SINE	20	38	0.183486239	0.034958602	5.248672139
