## Supplementary file 6 for "The impact of environmental exposures on the epigenomic and transcriptomic landscape of transposable elements"

logFC in female	TE	Subfamily	Class	regualtion in female	Mean CPM in female	logFC in male	regualtion in male	Mean CPM in male	Mean CPM across all female and male	Taxa	Mean Methylation in female control	Mean Methylation in female PM2.5-CH	Mean Methylation in male control	Mean Methylation in male PM2.5-CH
0.166730392	L1Md_F3	L1Md_F3	LINE	up	8042.600103	-0.421141623	down	6926.920523	7484.760313	Mus_musculus	0.814072713	0.80838491	0.816624847	0.820261875
-0.188793442	L2b	L2b	LINE	down	3146.356042	0.290747304	up	3618.61786	3382.486951	Amniota	0.741735456	0.731430299	0.737441031	0.736769514
0.209890178	Lx3C	Lx3C	LINE	up	3061.024085	-0.463660436	down	2419.089997	2740.057041	Muridae	0.765719397	0.756518984	0.770144555	0.77421756
0.167532037	L1_Mus1	L1_Mus1	LINE	up	14589.50962	-0.388563613	down	11805.53763	13197.52362	Mus_musculus	0.778028052	0.769111258	0.783554423	0.786755553
0.197232959	L1Md_A	L1Md_A	LINE	up	18985.12461	-0.475804161	down	15516.12907	17250.62684	Mus_musculus	0.822447104	0.818442597	0.824961882	0.826280359
0.181640753	L1Md_F2	L1Md_F2	LINE	up	43960.28999	-0.445341279	down	35829.41262	39894.8513	Mus_musculus	0.78057332	0.773387128	0.785603055	0.789259292
0.181191092	L1Md_T	L1Md_T	LINE	up	27952.1022	-0.461316002	down	22871.85504	25411.97862	Mus_musculus	0.83488577	0.83263165	0.837011495	0.841418167
-0.150382967	L2c	L2c	LINE	down	2204.451558	0.21901254	up	2430.438131	2317.444844	Amniota	0.762251416	0.753717041	0.759809507	0.759832454
-0.174090894	L1MB2	L1MB2	LINE	down	819.3940165	0.253823483	up	929.8486541	874.6213353	Eutheria	0.810662545	0.804638176	0.80725964	0.810184052
0.198441646	Lx3_Mus	Lx3_Mus	LINE	up	6276.563461	-0.498898972	down	4937.867677	5607.215569	Mus_musculus	0.759535161	0.749890451	0.764959198	0.768436896
0.202178858	Lx3B	Lx3B	LINE	up	2687.937399	-0.463313995	down	2147.357526	2417.647463	Muridae	0.761969677	0.752523486	0.766886087	0.771197075
0.218284166	Lx2A1	Lx2A1	LINE	up	1043.422794	-0.539878395	down	819.2974271	931.3601103	Muridae	0.76334674	0.753634652	0.76619175	0.76978669
0.168725379	Lx	Lx	LINE	up	12052.8491	-0.408020628	down	10020.28229	11036.56569	Muridae	0.786454899	0.777766885	0.789968136	0.793328137
0.165137443	L1_Mus2	L1_Mus2	LINE	up	10042.99811	-0.409546946	down	8338.303509	9190.650808	Mus_musculus	0.776318531	0.767347096	0.781961877	0.78530813
0.205949627	Lx2B2	Lx2B2	LINE	up	4743.199766	-0.477625999	down	3808.111907	4275.655837	Muridae	0.766025207	0.757708006	0.770162232	0.773569131
0.206829529	Lx2B	Lx2B	LINE	up	2810.773943	-0.460603829	down	2293.694833	2552.234388	Muridae	0.765419697	0.756334149	0.769184642	0.772650695
0.202739126	Lx2	Lx2	LINE	up	8254.715092	-0.479441078	down	6511.083883	7382.899487	Muridae	0.765910005	0.756322731	0.769435641	0.772882271
0.220958996	Lx3A	Lx3A	LINE	up	4093.621667	-0.531375438	down	3379.528207	3736.574937	Muridae	0.752345208	0.742540371	0.757226519	0.761462179
0.19968784	L1Md_F	L1Md_F	LINE	up	3220.723397	-0.533094508	down	2711.591646	2966.157521	Mus_musculus	0.804381762	0.797529677	0.807828819	0.810338818
0.186392069	L1Md_Gf	L1Md_Gf	LINE	up	927.8760827	-0.510444567	down	903.0171526	915.4466176	Mus_musculus	0.849101636	0.843387959	0.843412469	0.845276319
-0.158823948	L3	L3	LINE	down	1536.135291	0.187936135	up	1693.106824	1614.621057	Amniota	0.766954514	0.757427892	0.76306052	0.765367736
0.164662693	Lx4A	Lx4A	LINE	up	4957.153771	-0.414730814	down	3959.784125	4458.468948	Muridae	0.783454465	0.775216862	0.787987257	0.791360544
0.198279057	Lx2A	Lx2A	LINE	up	616.9775364	-0.500070213	down	492.0201398	554.4988381	Muridae	0.767875469	0.759344573	0.771299695	0.775796162
0.170268208	L1_Mus4	L1_Mus4	LINE	up	6528.969339	-0.418656985	down	5433.06744	5981.018389	Mus_musculus	0.776597992	0.767407918	0.780657444	0.784177069
0.159638875	Lx5	Lx5	LINE	up	8194.713108	-0.413669018	down	6673.989509	7434.351308	Muridae	0.776872319	0.767695088	0.779612017	0.78258546
0.162078392	L1_Mus3	L1_Mus3	LINE	up	20536.73253	-0.409485686	down	17260.52357	18898.62805	Mus_musculus	0.767922029	0.758374934	0.770890803	0.773642671
-0.172025445	L3b	L3b	LINE	down	311.5578993	0.194414097	up	347.2652331	329.4115662	Mammalia	0.771529567	0.763905172	0.770631816	0.768822531
-0.239309219	L4_C_Mam	L4_C_Mam	LINE	down	111.2369146	0.267993601	up	130.2983436	120.7676291	Eutheria	0.751137668	0.745280507	0.750570135	0.752654884
0.172223596	Lx5b	Lx5b	LINE	up	3154.897071	-0.433490589	down	2723.98907	2939.44307	Muridae	0.77545557	0.766205814	0.776255744	0.778629117
-0.192361266	L1ME4c	L1ME4c	LINE	down	150.8233922	0.214715914	up	178.8263226	164.8248574	Eutheria	0.775359209	0.767349245	0.769284083	0.768181517
0.165655114	L1VL4	L1VL4	LINE	up	3735.142201	-0.406743092	down	3060.351722	3397.746961	Mus_musculus	0.764751881	0.754414689	0.769112136	0.771515548
0.162578444	L1_Mm	L1_Mm	LINE	up	1730.957073	-0.422055879	down	1410.757231	1570.857152	Mus_musculus	0.775567892	0.768279863	0.778950332	0.782953322
0.166761546	L1VL1	L1VL1	LINE	up	1141.289011	-0.486151045	down	897.518394	1019.403702	Mus_musculus	0.786946417	0.779090847	0.791311626	0.794314748
0.164721789	L1_Mur2	L1_Mur2	LINE	up	5853.533772	-0.437937255	down	4792.499686	5323.016729	Muridae	0.760368142	0.749865155	0.763849601	0.766556049
0.175275728	L1_Mur1	L1_Mur1	LINE	up	2255.375491	-0.465681501	down	1860.280779	2057.828135	Muridae	0.750486009	0.740819484	0.754290152	0.757158144
-0.162690599	L4_A_Mam	L4_A_Mam	LINE	down	146.8620753	0.32359589	up	168.2513532	157.5567142	Eutheria	0.758504104	0.750594841	0.75294859	0.756054716
-0.185767513	HAL1ME	HAL1ME	LINE	down	175.0342788	0.633737842	up	238.3736741	206.7039764	Eutheria	0.790808602	0.784798002	0.790147593	0.794390311
-0.164943664	L1M4b	L1M4b	LINE	down	611.9298551	0.231642495	up	674.2856211	643.1077381	Eutheria	0.771787671	0.763738745	0.771761524	0.775450398
