## Supplementary file 9 for "The impact of environmental exposures on the epigenomic and transcriptomic landscape of transposable elements"

term	LESS_LINE_BA_BPA10mg_F_Li_adt	LESS_LINE_BA_BPA10ug_F_Li_adt	LESS_LINE_WK_TBT_F_Li_adt	LESS_LINE_ZB_As_F_Li_adt	LESS_LTR_BA_BPA10mg_F_Li_adt	LESS_LTR_ZB_As_F_Li_adt	LESS_SINE_BA_BPA10mg_F_Li_adt	LESS_SINE_ZB_As_F_Li_adt	MORE_LINE_MU_PM2.5_F_Li_adt	MORE_LINE_ZB_As_F_Li_adt	MORE_LTR_AL_TCDD_F_Li_adt	MORE_LTR_BA_BPA10ug_F_Li_adt	MORE_LTR_ZB_As_F_Li_adt	MORE_SINE_AL_TCDD_F_Li_adt	MORE_SINE_BI_PM2.5_F_Li_adt	MORE_SINE_MU_PM2.5_F_Li_adt	MORE_SINE_ZB_As_F_Li_adt	LESS_LINE_AL_TCDD_M_Li_adt	LESS_LINE_BA_BPA10mg_M_Li_adt	LESS_LINE_BA_BPA10ug_M_Li_adt	LESS_LINE_BI_PM2.5_M_Li_adt	LESS_LINE_DO_Pb_M_Li_adt	LESS_LINE_MU_PM2.5_M_Li_adt	LESS_LINE_ZB_As_M_Li_adt	LESS_LTR_AL_TCDD_M_Li_adt	LESS_LTR_BA_BPA10mg_M_Li_adt	LESS_LTR_BA_BPA10ug_M_Li_adt	LESS_LTR_WK_TBT_M_Li_adt	LESS_SINE_AL_TCDD_M_Li_adt	LESS_SINE_BA_BPA10mg_M_Li_adt	LESS_SINE_BA_BPA10ug_M_Li_adt	LESS_SINE_MU_PM2.5_M_Li_adt	MORE_LINE_AL_TCDD_M_Li_adt	MORE_LINE_BA_BPA10ug_M_Li_adt	MORE_LINE_MU_PM2.5_M_Li_adt	MORE_LTR_BA_BPA10ug_M_Li_adt	MORE_SINE_BA_BPA10ug_M_Li_adt	MORE_SINE_DO_Pb_M_Li_adt	MORE_SINE_MU_PM2.5_M_Li_adt
acetyl-CoA metabolic process	1	1	1	1	1	1	1	1	1	1	1	1	1	1	1	1	1	1	1	1	1	1	1	1	1	1	1	1	1	1	1	1	1	1	1	1	1	1	0.00024674
actin cytoskeleton organization	1	1	1	1	1	1	1	1	1	0.001346628	1	1	1	1	1	1	1	1	0.003542585	0.003039798	1	1	1	1	1	1	1	1	1	0.005772101	1	1	1	1	1	1	1	1	1
actin filament-based process	1	1	1	1	1	1	1	1	1	0.00320599	1	1	1	1	1	1	1	1	0.013668024	0.012712986	1	1	1	1	1	1	1	1	1	0.002449997	1	1	1	1	1	1	1	1	1
acyl-CoA metabolic process	1	1	1	1	1	1	1	1	1	1	1	1	1	1	1	1	1	1	1	1	1	1	1	1	1	1	1	1	1	1	1	1	1	1	1	1	1	1	0.000314488
acylglycerol metabolic process	1	1	1	1	1	1	1	1	1	1	1	1	1	1	0.012936309	1	1	1	1	1	1	1	1	1	1	1	1	1	1	1	1	1	1	1	1	1	1	1	1
aging	1	1	1	1	1	1	1	1	1	1	1	1	1	1	1	1	1	1	1	1	1	1	1	1	1	1	1	1	1	1	0.022897683	1	1	1	1	1	1	1	1
alpha-amino acid metabolic process	1	1	1	1	1	1	0.00266698	1	1	1	1	1	1	1	1	1	1	1	1	1	1	1	1	1	1	1	1	1	1	1	1	0.02016063	1	1	1	1	1	1	1
amino acid activation	1	1	1	1	1	1	0.002946136	1	1	1	1	1	1	1	1	1	1	1	1	1	1	1	1	1	1	1	1	1	1	1	1	1	1	1	1	1	1	1	1
amyloid fibril formation	1	1	1	1	1	1	1	1	1	1	1	1	1	1	1	1	1	1	1	1	1	1	1	1	1	0.049379246	1	1	1	1	1	1	1	1	1	1	1	1	1
anatomical structure homeostasis	1	1	1	1	1	1	1	1	1	1	1	1	1	1	1	1	0.027786818	1	1	1	1	1	1	1	1	1	1	1	1	1	1	1	1	1	1	1	1	1	1
antigen receptor-mediated signaling pathway	1	1	1	1	1	1	1	1	1	1	1	1	1	1	1	1	1	1	1	1	1	1	1	1	1	1	0.002864623	1	1	1	1	1	1	1	1	1	1	1	1
apoptotic process involved in morphogenesis	1	1	1	1	1	1	1	1	1	1	1	1	0.02151845	1	1	1	1	1	1	1	1	1	1	1	1	1	1	1	1	1	1	1	1	1	1	1	1	1	1
arachidonic acid metabolic process	3.06E-08	1	1	1	1	1	1	1	5.75E-15	1	1	1	1	1	1	1	1	1	1	1	1	3.71E-19	1	1	1	1	1	1	1	1	1	1	1.25E-08	1	1	1	1	1	1
bile acid and bile salt transport	1	1	1	1	1	1	0.006699104	1	1	1	1	1	1	1	1	1	1	1	1	1	1	1	1	1	1	1	1	1	1	1	1	1	1	1	1	1	1	1	1
bile acid biosynthetic process	1	1	1	1	1	1	0.00627555	1	1	1	1	1	1	1	1	1	1	1	1	1	1	1	1	1	1	1	1	1	1	1	1	1	1	1	1	1	1	1	1
bile acid metabolic process	1	1	1	1	1	1	0.008547889	1	1	1	1	1	1	1	1	1	1	1	1	1	1	1	1	1	1	1	1	1	1	1	1	1	1	1	1	1	1	1	1
branching involved in salivary gland morphogenesis	1	1	1	1	1	1	1	1	1	1	1	1	1	1	1	1	1	1	1	1	1	1	1	1	1	1	1	1	1	1	1	0.018832469	1	1	1	1	1	1	1
canonical Wnt signaling pathway	1	1	1	1	1	1	1	1	1	1	1	1	0.034818584	1	1	1	1	1	1	1	1	1	1	1	1	1	1	1	1	1	1	1	1	1	1	1	1	1	1
canonical Wnt signaling pathway involved in negative regulation of apoptotic process	1	1	1	1	1	1	1	1	1	1	1	1	1	1	1	1	1	1	1	1	1	1	1	1	1	0.022869552	1	1	1	1	1	1	1	1	1	1	1	1	1
carboxylic acid biosynthetic process	1	1	1	1	1	1	1.30E-07	1	1	1	1	1	1	1	1	1	1	1	1	1	1	1	1	1	1	1	1	1	1	1	1	1	1	1	1	1	1	1	1
carboxylic acid catabolic process	1	1	1	1	1	1	5.27E-05	1	1	1	1	1	1	1	0.008094908	1	1	1	1	1	1	1	1	1	1	1	1	1	1	1	1	1	1	1	1	1	1	1	1
carboxylic acid metabolic process	5.11E-14	1	1	1	3.20E-07	1	1.08E-14	1	5.15E-26	1	4.69E-06	1	1	1	0.001203252	1.17E-06	1	1	1	1	1	4.63E-06	1	1	0.000372763	1	1	1	1	1	1	3.07E-06	4.07E-06	9.47E-10	1	0.000154308	6.50E-07	1	4.78E-06
carboxylic acid transport	1	1	1	1	1	1	0.001162052	1	1	1	1	1	1	1	1	1	1	1	1	1	1	1	1	1	1	1	1	1	1	1	1	1	1	1	1	1	1	1	1
catabolic process	1	1	1	1	1	1	1.47E-07	1	1	1	1	1	1	1	1	1	1	1	1	1	1	1	1	1	1	1	1	1	1	1	1	1	1	1	1	1	1	1	1
cell activation involved in immune response	1	1	1	1	1	1	1	1	1	1	1	1	0.005858459	1	1	1	1	1	1	1	1	1	1	1	1	1	0.000792358	1	1	1	1	1	1	1	1	1	1	1	1
cell chemotaxis	1	1	1	1	1	1	1	1	1	1	1	1	1	1	1	1	1	1	1	1	1	1	1	1	1	0.020517321	1	1	1	0.011531214	1	1	1	1	1	1	1	1	1
cell cycle phase transition	1	1	1	1	1	1	1	1	1	1	1	1	1	1	1	1	1	1	1	1	1	1	1	1	1	1	0.006319849	1	1	1	1	1	1	1	1	1	1	1	1
cell junction organization	1	1	1	1	1	1	1	1	1	1	1	1	1	1	1	1	1	1	1	1	1	1	1	1	1	1	1	1	1	1	1	0.002100041	1	1	1	1	1	1	1
cell-cell junction organization	1	1	1	1	1	1	1	1	1	1	1	1	1	1	1	1	1	1	1	1	1	1	1	1	1	1	1	1	1	1	1	0.002810411	1	1	1	1	1	1	1
cell-matrix adhesion	1	1	1	1	1	1	1	1	1	1	1	1	1	1	1	1	1	1	1	1	1	1	1	1	1	1	1	1	1	1	1	0.00408922	1	1	1	1	1	1	1
cell-substrate adhesion	1	1	1	1	1	1	1	1	1	1	1	1	1	1	1	1	1	1	1	1	1	1	1	1	1	1	1	1	1	1	1	0.001033807	1	1	1	1	1	1	1
cellular amino acid metabolic process	1	1	1	1	1	1	1.81E-07	1	1	1	1	1	1	1	1	1	1	1	1	1	1	1	1	1	1	1	1	1	1	1	1	1	1	1	1	1	1	1	1
cellular catabolic process	1	1	1	1	1	1	5.61E-08	1	1	1	1	1	1	1	1	1	1	1	1	1	1	1	1	1	1	1	1	1	1	1	1	1	1	1	1	1	1	1	1
cellular divalent inorganic cation homeostasis	1	1	1	1	1	1	1	1	1	1	1	1	1	1	1	1	1	1	0.030071615	1	1	1	1	1	1	1	1	1	1	1	1	1	1	1	1	1	1	1	1
cellular glucuronidation	1	1	1	1	0.000163155	1	1	1	1	1	1	1	1	1	1	1	1	1	1	1	1	1	1	1	1	1	1	1	1	1	1	1	1	1	1	0.000783647	1	1	1
cellular lipid catabolic process	1	1	1	1	1	1	1	1	1	1	1	1	1	1	1.55E-09	1	1	1	1	1	1	1	1	1	1	1	1	1	1	1	1	1	1	1	1	1	1	1	1
cellular lipid metabolic process	2.43E-08	1	1	1	0.003190322	1	8.21E-05	1	4.01E-05	1	1	1	1	1	6.40E-05	0.036494897	1	1	1	1	1	6.29E-06	1	1	1	1	1	1	5.08E-09	1	1	1	0.000192407	1	1	1	1	1	1
cellular response to biotic stimulus	1	1	1	1	1	1	1	1	1	1	1	1	0.012198571	1	1	1	1	1	1	1	1	1	1	1	1	1	0.000129899	1	1	1	1	1	1	1	1	1	1	1	1
cellular response to external stimulus	1	1	1	1	1	1	1	1	1	1	1	1	1	1	1	1	1	1	1	1	1	1	1	1	1	1	1	1	0.000156591	1	1	1	1	1	1	1	1	1	1
cellular response to lipopolysaccharide	1	1	1	1	1	1	1	1	1	1	1	1	0.040716803	1	1	1	1	1	1	1	1	1	1	1	1	1	0.000581029	1	1	1	1	1	1	1	1	1	1	1	1
cellular response to lipoprotein particle stimulus	1	1	1	1	1	1	1	1	1	1	1	1	1	1	1	1	1	1	1	1	1	1	1	1	1	0.026030915	1	1	1	1	1	1	1	1	1	1	1	1	1
cellular response to low-density lipoprotein particle stimulus	1	1	1	1	1	1	1	1	1	1	1	1	1	1	1	1	1	1	1	1	1	1	1	1	1	0.023489213	1	1	1	1	1	1	1	1	1	1	1	1	1
cellular response to molecule of bacterial origin	1	1	1	1	1	1	1	1	1	1	1	1	0.005799507	1	1	1	1	1	1	1	1	1	1	1	1	0.017482558	4.18E-05	1	1	1	1	1	1	1	1	1	1	1	1
cellular response to oxidative stress	1	1	1	1	1	1	1	1	1	1	1	1	1	1	1	1	1	1	1	1	1	1	1	1	1	1	1	1	1	1	0.012884466	1	1	1	1	1	1	1	1
cellular response to peptide	1	1	1	1	1	1	1	1	1	1	1	1	1	1	1	1	1	1	1	1	1	1	1	1	1	1	0.002596178	1	1	1	1	1	1	1	1	1	1	1	1
cellular response to unfolded protein	1	1	1	1	1	1	1	1	1	1	1	1	1	1	1	1	1	1	1	1	1	1	1	1	1	1	0.001038949	1	1	1	1	1	1	1	1	1	1	1	1
cellular response to xenobiotic stimulus	1	1	1	1	7.94E-06	1	1	1	1	1	1	1	1	1	1	1	1	1	1	1	1	1	1	1	1	1	1	1	1	1	1	1	1	1	1	0.001129496	1	1	1
coenzyme metabolic process	1	1	1	1	1	1	1	1	1	1	1	1	1	1	1	1	1	1	1	1	1	1	1	1	1	1	1	1	1	1	1	1	1	1	1	1	1	1	6.89E-05
cofactor metabolic process	1	1	1	1	1	1	1	1	1	1	1	1	1	1	1	1	1	1	1	1	1	1	1	1	1	1	1	1	1	1	1	1	1	1	1	1	1	1	1.66E-05
complement activation, alternative pathway	1	1	1	1	1	1	1	1	1	1	1	1	1	1	1	1	1	1	1	1	1	1	1	1	1	1	1	1	8.96E-08	1	1	1	1	1	1	1	1	1	1
cytokine production	1	1	1	1	1	1	1	1	1	1	1	1	0.003681058	1	1	1	1	1	1	1	1	1	1	1	1	1	1	1	1	1	1	1	1	1	1	1	1	1	1
cytoskeleton organization	1	1	1	1	1	1	1	1	1	0.005638782	1	1	1	1	1	1	1	1	1	1	1	1	1	1	1	1	1	1	1	1	1	1	1	1	1	1	1	1	1
D-amino acid catabolic process	1	1	1	1	1	1	1	1	1	1	1	1	1	1	1	1	1	1	1	1	1	1	1	1	1	1	1	1	1	0.032728041	1	1	1	1	1	1	1	1	1
detection of calcium ion	1	1	1	1	1	1	1	1	1	1	1	1	0.0489569	1	1	1	1	1	1	1	1	1	1	1	1	1	1	1	1	1	1	1	1	1	1	1	1	1	1
divalent inorganic cation homeostasis	1	1	1	1	1	1	1	1	1	1	1	1	1	1	1	1	1	1	0.022254391	1	1	1	1	1	1	1	1	1	1	1	1	1	1	1	1	1	1	1	1
dorsal/ventral axis specification	1	1	1	1	1	1	1	1	1	1	1	1	0.008282733	1	1	1	1	1	1	1	1	1	1	1	1	1	1	1	1	1	1	1	1	1	1	1	1	1	1
endocytosis	1	1	1	1	1	1	1	1	1	1	1	1	0.00030146	1	1	1	1	1	1	1	1	1	1	1	1	1	1	1	1	1	1	1	1	1	1	1	1	1	1
endothelial cell development	1	1	1	1	1	1	1	1	1	1	1	1	1	1	1	1	1	1	1	1	1	1	1	1	1	1	0.040739247	1	1	1	1	1	1	1	1	1	1	1	1
epoxygenase P450 pathway	9.15E-09	1	1	1	1	1	1	1	8.88E-18	1	1	1	1	1	1	0.030050076	1	1	1	1	1	1.24E-21	1	1	1	1	1	1	1	1	1	1	6.39E-09	1	1	1	1	1	1
establishment of endothelial intestinal barrier	1	1	1	1	1	1	1	1	1	1	1	1	1	1	1	1	1	1	1	1	1	1	1	1	1	1	1	0.014606596	1	1	1	1	1	1	1	1	1	1	1
establishment of protein localization to endoplasmic reticulum membrane	1	1	1	1	1	1	1	1	1	1	1	1	1	1	1	1	1	1	1	1	1	1	1	1	1	0.007271776	1	1	1	1	1	1	1	1	1	1	1	1	1
establishment of protein localization to organelle	1	1	1	1	1	1	1	1	1	1	1	1	1	1	1	1	1	1	1	1	1	1	1	1	1	1	1	1	1	1	0.003640921	1	1	1	1	1	1	1	1
exocrine system development	1	1	1	1	1	1	1	1	1	1	1	1	1	1	1	1	1	1	1	1	1	1	1	1	1	1	1	1	1	1	1	0.028616509	1	1	1	1	1	1	1
fatty acid biosynthetic process	1	1	1	1	1	1	0.000955079	1	1	1	1	1	1	1	1	1	1	1	1	1	1	1	1	1	1	1	1	1	0.004773889	1	1	1	1	1	1	1	1	1	1
fatty acid catabolic process	1	1	1	1	1	1	1	1	1	1	1	1	1	1	0.000293467	1	1	1	1	1	1	1	1	1	1	1	1	1	1	1	1	1	1	1	1	1	1	1	1
fatty acid metabolic process	2.53E-06	1	1	1	0.000739779	1	1.89E-06	1	2.19E-11	1	1	1	1	1	0.000831048	0.001626938	1	1	1	1	1	3.87E-10	1	1	3.70E-05	1	1	1	3.31E-11	1	1	1	3.54E-08	1	0.006878353	0.015413481	1	1	1
fatty acid oxidation	1	1	1	1	1	1	1	0.000732979	1	1	1	1	1	1	1	1	1	1	1	1	1	1	1	1	1	1	1	1	1	1	1	1	1	1	1	1	1	1	1
fatty acid transport	1	1	1	1	1	1	0.013164586	1	1	1	1	1	1	1	1	1	1	1	1	1	1	1	1	1	1	0.021704804	1	1	1	1	1	1	1	1	1	1	1	1	1
flavonoid glucuronidation	1	1	1	1	9.75E-06	1	1	1	1	1	1	1	1	1	1	1	1	1	1	1	1	1	1	1	1	1	1	1	1	1	1	1	1	1	1	7.10E-05	1	1	1
flavonoid metabolic process	1	1	1	1	0.015988302	1	1	1	1	1	1	1	1	1	1	1	1	1	1	1	1	1	1	1	1	1	1	1	1	1	1	1	1	1	1	0.043039255	1	1	1
fructose catabolic process to hydroxyacetone phosphate and glyceraldehyde-3-phosphate	1	1	1	1	1	1	1	1	1	1	1	1	1	1	1	1	1	1	1	1	1	1	1	1	1	1	1	1	1	1	1	1	1	1	1	1	1	1	1.00E-06
gastrulation	1	1	1	1	1	1	1	1	1	1	1	1	1	1	1	1	1	1	1	1	1	1	1	1	1	1	0.030683083	1	1	1	1	1	1	1	1	1	1	1	1
glucuronate metabolic process	1	1	1	1	0.000220297	1	1	1	1	1	1	1	1	1	1	1	1	1	1	1	1	1	1	1	1	1	1	1	1	1	1	1	1	1	1	0.00093531	1	1	1
glycerolipid catabolic process	1	1	1	1	1	1	1	1	1	1	1	1	1	1	3.66E-05	1	1	1	1	1	1	1	1	1	1	1	1	1	1	1	1	1	1	1	1	1	1	1	1
glycolytic process through fructose-1-phosphate	1	1	1	1	1	1	1	1	1	1	1	1	1	1	1	1	1	1	1	1	1	1	1	1	1	1	1	1	1	1	1	1	1	1	1	1	1	1	1.00E-06
glycosylation	1	1	1	1	1	1	1	1	1	1	1	1	1	1	1	1	1	1	1	1	1	1	1	1	1	0.024098015	1	1	1	1	1	1	1	1	1	1	1	1	1
hematopoietic or lymphoid organ development	1	1	1	1	1	1	1	1	1	1	1	1	2.82E-05	1	1	1	1	1	1	1	1	1	1	1	1	1	1	1	1	1	1	1	1	1	1	1	1	1	1
high-density lipoprotein particle remodeling	1	1	1	1	1	1	1	1	1	1	1	1	1	1	0.000838736	1	1	1	1	1	1	1	1	1	1	1	1	1	1	1	1	1	1	1	1	1	1	1	1
hypotonic response	1	1	1	1	1	1	1	1	1	1	1	1	1	1	1	1	1	1	0.030358724	1	1	1	1	1	1	1	1	1	1	1	1	1	1	1	1	1	1	1	1
icosanoid catabolic process	1	1	1	1	1	1	1	1	1	1	0.000116111	1	1	1	1	1	1	1	1	1	1	1	1	1	4.19E-06	1	1	1	1	1	1	1	1	1	1	1	1	1	1
icosanoid metabolic process	1.99E-06	1	1	1	1	1	1	1	1.46E-12	1	1	1	1	1	1	1	1	1	1	1	1	9.48E-16	1	1	1	1	1	1	1	1	1	1	5.99E-08	1	1	1	1	1	1
immune response	1	1	1	1	1	1	1	1	1	1	1	1	5.30E-06	1	1	1	1	1	1	1	1	1	1	1	1	3.70E-06	1	1	1	1	1	1	1	1	1	1	1	1	1
immune response-activating cell surface receptor signaling pathway	1	1	1	1	1	1	1	1	1	1	1	1	1	1	1	1	1	1	1	1	1	1	1	1	1	1	0.001153072	1	1	1	1	1	1	1	1	1	1	1	1
immune response-regulating cell surface receptor signaling pathway	1	1	1	1	1	1	1	1	1	1	1	1	1	1	1	1	1	1	1	1	1	1	1	1	1	0.012878937	0.000416722	1	1	1	1	1	1	1	1	1	1	1	1
immune response-regulating signaling pathway	1	1	1	1	1	1	1	1	1	1	1	1	1	1	1	1	1	1	1	1	1	1	1	1	1	1	0.00420754	1	1	1	1	1	1	1	1	1	1	1	1
immune system development	1	1	1	1	1	1	1	1	1	1	1	1	1.85E-05	1	1	1	1	1	1	1	1	1	1	1	1	1	1	1	1	1	1	1	1	1	1	1	1	1	1
inositol trisphosphate metabolic process	1	1	1	1	1	1	1	1	1	1	1	1	1	1	1	1	1	1	1	1	1	1	1	1	1	6.02E-05	1	1	1	1	1	1	1	1	1	1	1	1	1
interleukin-1-mediated signaling pathway	1	1	1	1	1	1	1	1	1	1	1	1	1	1	1	1	1	1	1	1	0.024403147	1	1	1	1	1	1	1	1	1	1	1	1	1	1	1	1	1	1
intracellular protein transport	1	1	1	1	1	1	1	1	1	1	1	1	1	1	1	1	1	1	1	1	1	1	1	1	1	1	1	1	1	1	0.00404961	1	1	1	1	1	1	1	1
intracellular transport	1	1	1	1	1	1	1	1	1	1	1	1	1	1	1	1	0.001679189	1	1	1	1	1	1	1	1	1	1	1	1	1	0.000567655	1	1	1	1	1	1	1	1
leukocyte activation	1	1	1	1	1	1	1	1	1	1	1	1	0.001671564	1	1	1	1	1	1	1	1	1	1	1	1	8.18E-05	3.11E-05	1	1	1	1	1	1	1	1	1	1	1	1
leukocyte activation involved in immune response	1	1	1	1	1	1	1	1	1	1	1	1	0.017668084	1	1	1	1	1	1	1	1	1	1	1	1	1	0.001014213	1	1	1	1	1	1	1	1	1	1	1	1
leukocyte chemotaxis	1	1	1	1	1	1	1	1	1	1	1	1	1	1	1	1	1	1	1	1	1	1	1	1	1	1	0.03926764	1	1	1	1	1	1	1	1	1	1	1	1
leukocyte differentiation	1	1	1	1	1	1	1	1	1	1	1	1	0.00089	1	1	1	1	1	1	1	1	1	1	1	1	0.000121499	0.00010946	1	1	1	1	1	1	1	1	1	1	1	1
leukocyte migration	1	1	1	1	1	1	1	1	1	1	1	1	1	1	1	1	1	1	1	1	1	1	1	1	1	1	0.008883615	1	1	1	1	1	1	1	1	1	1	1	1
leukotriene B4 catabolic process	1	1	1	1	1	1	1	1	1	1	0.000105295	1	1	1	1	1	1	1	1	1	1	1	1	1	3.70E-06	1	1	1	1	1	1	1	1	1	1	1	1	1	1
linoleic acid metabolic process	1	1	1	1	1	1	1	1	1	1	1	1	1	1	1	1	1	1	1	1	1	1.28E-23	1	1	1	1	1	1	1	1	1	1	1	1	1	1	1	1	1
lipid catabolic process	1	1	1	1	1	1	0.001765594	1	1	1	1	1	1	1	9.55E-08	1	1	1	1	1	1	1	1	1	1	1	1	1	1	1	1	1	1	1	1	1	1	1	1
lipid localization	1	1	1	1	1	1	1	1	1	1	1	1	1	1	0.011093622	1	1	1	1	1	1	1	1	1	1	1	1	1	1	1	1	1	1	1	1	1	1	1	1
lipid metabolic process	2.83E-08	1	1	1	7.07E-05	1.93E-06	5.25E-05	1	0.001781886	1	1	1	1	1	0.000105032	1	1	1	1	1	1	2.25E-11	1	1	4.00E-07	1	1	1	3.51E-14	1	1	1	0.000261202	1	1	1	1	1	1
lipid modification	1	1	1	1	1	1	1	1	1	1	1	1	1	1	1	1	1	1	1	1	1	1	1	1	1	1	1	1	0.000861663	1	1	1	1	1	1	1	1	1	1
lipid oxidation	1	1	1	1	1	1	1	0.000734008	1	1	1	1	1	1	1	1	1	1	1	1	1	1	1	1	1	1	1	1	1	1	1	1	1	1	1	1	1	1	1
lipid transport	1	1	1	1	1	1	0.016059089	1	1	1	1	1	1	1	0.008064639	1	1	1	1	1	1	1	1	1	1	1	1	1	1	1	1	1	1	1	1	1	1	1	1
long-chain fatty acid catabolic process	1	1	1	1	1	1	1	1	1	1	0.000367462	1	1	1	1	1	1	1	1	1	1	1	1	1	1	1	1	1	1	1	1	1	1	1	1	1	1	1	1
long-chain fatty acid metabolic process	3.50E-06	1	1	1	1	1	1	1	1.06E-13	1	1	1	1	1	1	1	1	1	1	1	1	1.48E-16	1	1	1	1	1	1	1	1	1	1	2.92E-07	1	1	1	1	1	1
lymphocyte activation	1	1	1	1	1	1	1	1	1	1	1	1	1	1	1	1	1	1	1	1	1	1	1	1	1	0.002643755	1	1	1	1	1	1	1	1	1	1	1	1	1
lymphocyte differentiation	1	1	1	1	1	1	1	1	1	1	1	1	0.003025285	1	1	1	1	1	1	1	1	1	1	1	1	0.000292691	0.000629212	1	1	1	1	1	1	1	1	1	1	1	1
maintenance of cell number	1	1	1	1	1	1	1	1	1	1	1	1	0.046633189	1	1	1	1	1	1	1	1	1	1	1	1	0.005039375	0.010703321	1	1	1	1	1	1	1	1	1	1	1	1
malonyl-CoA biosynthetic process	1	1	1	1	1	1	1	1	1	1	1	1	1	1	1	1	1	1	1	1	1	1	1	1	1	1	1	1	0.017231214	1	1	1	1	1	1	1	1	1	1
mature B cell differentiation	1	1	1	1	1	1	1	1	1	1	1	1	0.025335425	1	1	1	1	1	1	1	1	1	1	1	1	0.007118376	0.004204205	1	1	1	1	1	1	1	1	1	1	1	1
mature B cell differentiation involved in immune response	1	1	1	1	1	1	1	1	1	1	1	1	1	1	1	1	1	1	1	1	1	1	1	1	1	1	0.025043733	1	1	1	1	1	1	1	1	1	1	1	1
membrane organization	1	1	1	1	1	1	1	1	1	1	1	1	1	1	1	1	1	1	1	1	1	1	1	1	1	1	1	1	1	1	1	1.94E-06	1	1	1	1	1	1	1
metaphase/anaphase transition of mitotic cell cycle	1	1	1	1	1	1	1	1	1	1	1	1	1	1	1	1	1	1	1	1	1	1	1	1	1	0.005010454	1	1	1	1	1	1	1	1	1	1	1	1	1
monocarboxylic acid biosynthetic process	1	1	1	1	1	1	2.98E-06	1	1	1	1	1	1	1	1	1	1	1	1	1	1	1	1	1	1	1	0.016264565	1	0.031147949	1	1	1	1	1	1	1	1	1	1
monocarboxylic acid catabolic process	1	1	1	1	0.004934284	1	1	1	1	1	1	1	1	1	0.000777174	1	1	1	1	1	1	1	1	1	1	1	1	1	1	1	1	1	1	1	1	1	1	1	1
monocarboxylic acid metabolic process	2.16E-07	1	1	1	4.21E-07	1	3.42E-08	1	3.54E-09	1	1	1	1	1	0.00120896	0.000348921	1	1	1	1	1	2.69E-08	1	1	8.62E-05	1	1	1	4.14E-09	1	1	1	6.77E-07	1	1	0.000105146	1	1	4.51E-08
monocarboxylic acid transport	1	1	1	1	1	1	0.002614534	1	1	1	0.019704318	1	1	1.69E-05	1	1	1	1	1	1	1	1	1	1	1	1	1	1	1	1	1	1	1	1	1	1	1	1	1
mucopolysaccharide metabolic process	1	1	1	1	1	1	1	1	1	1	1	1	1	1	1	1	1	1	1	1	1	1	1	1	1	1	1	1	0.029056187	1	1	1	1	1	1	1	1	1	1
N-terminal protein amino acid acetylation	1	1	1	1	1	1	1	1	1	1	1	1	1	1	1	1	1	1	1	1	1	1	1	1	1	1	0.012566545	1	1	1	1	1	1	1	1	1	1	1	1
negative regulation of B cell activation	1	1	1	1	1	1	1	1	1	1	1	1	1	1	1	1	1	1	1	1	1	1	1	1	1	1	0.01312447	1	1	1	1	1	1	1	1	1	1	1	1
negative regulation of calcium-mediated signaling	1	1	1	1	1	1	1	1	1	1	1	1	1	1	1	1	1	1	1	1	1	1	1	1	1	1	0.002735465	1	1	1	1	1	1	1	1	1	1	1	1
negative regulation of cell activation	1	1	1	1	1	1	1	1	1	1	1	1	0.04057025	1	1	1	1	1	1	1	1	1	1	1	1	1	1	1	1	1	1	1	1	1	1	1	1	1	1
negative regulation of cell cycle	1	1	1	1	1	1	1	1	1	1	1	1	1	1	1	1	1	1	1	1	1	1	1	0.004210275	1	1	1	1	1	1	1	1	1	1	1	1	1	1	1
negative regulation of defense response	1	1	1	1	1	1	1	1	1	1	1	1	0.002930698	1	1	1	1	1	1	1	1	1	1	1	1	1	0.005130263	1	1	1	1	1	1	1	1	1	1	1	1
negative regulation of filopodium assembly	1	1	1	1	1	1	1	1	1	1	1	1	1	1	1	1	1	1	1	1	1	1	1	1	1	1	1	1	1	0.046417789	0.033239389	1	1	1	1	1	1	1	1
negative regulation of growth	1	1	1	1	1	1	1	1	1	1	1	1	1	1	1	1	1	1	1	1	1	1	1	1	1	1	0.003440659	1	1	1	1	1	1	1	1	1	1	1	1
negative regulation of heart rate	1	1	1	1	1	1	1	1	0.039213668	1	1	1	1	1	1	1	1	1	1	1	1	1	1	1	1	1	1	1	1	1	1	1	1	1	1	1	1	1	1
negative regulation of hemopoiesis	1	1	1	1	1	1	1	1	1	1	1	1	0.018686195	1	1	1	1	1	1	1	1	1	1	1	1	0.002648536	1	1	1	1	1	1	1	1	1	1	1	1	1
negative regulation of immune effector process	1	1	1	1	1	1	1	1	1	1	1	1	1	1	1	1	1	1	1	1	1	1	1	1	1	1	0.021913646	1	1	1	1	1	1	1	1	1	1	1	1
negative regulation of immune response	1	1	1	1	1	1	1	1	1	1	1	1	0.022437296	1	1	1	1	1	1	1	1	1	1	1	1	1	0.03560291	1	1	1	1	1	1	1	1	1	1	1	1
negative regulation of immune system process	1	1	1	1	1	1	1	1	1	1	1	1	0.000208671	1	1	1	1	1	1	1	1	1	1	1	1	0.000527024	1	1	1	1	1	1	1	1	1	1	1	1	1
negative regulation of inflammatory response	1	1	1	1	1	1	1	1	1	1	1	1	0.014618745	1	1	1	1	1	1	1	1	1	1	1	1	1	0.049113712	1	1	1	1	1	1	1	1	1	1	1	1
negative regulation of insulin secretion involved in cellular response to glucose stimulus	1	1	1	1	1	1	1	1	1	1	1	1	1	1	1	1	1	1	1	1	1	1	1	1	1	1	1	1	1	1	1	1	1	0.025118946	1	1	1	1	1
negative regulation of interleukin-10 production	1	1	1	1	1	1	1	1	1	1	1	1	0.02041892	1	1	1	1	1	1	1	1	1	1	1	1	1	1	1	1	1	1	1	1	1	1	1	1	1	1
negative regulation of intracellular protein transport	1	1	1	1	1	1	1	1	1	1	1	1	0.034914446	1	1	1	1	1	1	1	1	1	1	1	1	1	1	1	1	1	1	1	1	1	1	1	1	1	1
negative regulation of intracellular transport	1	1	1	1	1	1	1	1	1	1	1	1	1	1	1	1	1	1	1	1	1	1	1	1	1	1	0.029062475	1	1	1	1	1	1	1	1	1	1	1	1
negative regulation of kinase activity	1	1	1	1	1	1	1	1	1	1	1	1	1	1	1	1	1	1	1	1	1	1	1	1	1	1	0.010254471	1	1	1	1	1	1	1	1	1	1	1	1
negative regulation of leukocyte differentiation	1	1	1	1	1	1	1	1	1	1	1	1	1	1	1	1	1	1	1	1	1	1	1	1	1	0.017149483	1	1	1	1	1	1	1	1	1	1	1	1	1
negative regulation of leukocyte mediated immunity	1	1	1	1	1	1	1	1	1	1	1	1	0.018262228	1	1	1	1	1	1	1	1	1	1	1	1	1	0.003594632	1	1	1	1	1	1	1	1	1	1	1	1
negative regulation of lymphocyte mediated immunity	1	1	1	1	1	1	1	1	1	1	1	1	1	1	1	1	1	1	1	1	1	1	1	1	1	1	0.013708693	1	1	1	1	1	1	1	1	1	1	1	1
negative regulation of MAP kinase activity	1	1	1	1	1	1	1	1	1	1	1	1	1	1	1	1	1	1	1	1	1	1	1	1	1	1	0.003682734	1	1	1	1	1	1	1	1	1	1	1	1
negative regulation of MAPK cascade	1	1	1	1	1	1	1	1	1	1	1	1	1	1	1	1	1	1	1	1	1	1	1	1	1	1	0.020824639	1	1	1	1	1	1	1	1	1	1	1	1
negative regulation of myeloid cell differentiation	1	1	1	1	1	1	1	1	1	1	1	1	0.008872658	1	1	1	1	1	1	1	1	1	1	1	1	1	1	1	1	1	1	1	1	1	1	1	1	1	1
negative regulation of myeloid leukocyte differentiation	1	1	1	1	1	1	1	1	1	1	1	1	0.01357223	1	1	1	1	1	1	1	1	1	1	1	1	0.038880809	1	1	1	1	1	1	1	1	1	1	1	1	1
negative regulation of nucleocytoplasmic transport	1	1	1	1	1	1	1	1	1	1	1	1	0.045510781	1	1	1	1	1	1	1	1	1	1	1	1	1	1	1	1	1	1	1	1	1	1	1	1	1	1
negative regulation of organ growth	1	1	1	1	1	1	1	1	1	1	1	1	1	1	1	1	1	1	1	1	1	1	1	1	1	1	0.048803319	1	1	1	1	1	1	1	1	1	1	1	1
negative regulation of osteoclast differentiation	1	1	1	1	1	1	1	1	1	1	1	1	0.040062671	1	1	1	1	1	1	1	1	1	1	1	1	1	1	1	1	1	1	1	1	1	1	1	1	1	1
negative regulation of protein complex assembly	1	1	1	1	1	1	1	1	1	1	1	1	1	1	1	1	1	1	1	1	1	1	1	1	1	1	1	1	1	1	0.0110551	1	1	1	1	1	1	1	1
negative regulation of protein kinase activity	1	1	1	1	1	1	1	1	1	1	1	1	1	1	1	1	1	1	1	1	1	1	1	1	1	1	0.003996655	1	1	1	1	1	1	1	1	1	1	1	1
negative regulation of protein serine/threonine kinase activity	1	1	1	1	1	1	1	1	1	1	1	1	1	1	1	1	1	1	1	1	1	1	1	1	1	1	0.000613433	1	1	1	1	1	1	1	1	1	1	1	1
negative regulation of receptor activity	1	1	1	1	1	1	1	1	1	1	1	1	1	1	1	1	1	1	1	1	1	1	1	1	1	1	0.008811187	1	1	1	1	1	1	1	1	1	1	1	1
neutral lipid metabolic process	1	1	1	1	1	1	1	1	1	1	1	1	1	1	0.015340484	1	1	1	1	1	1	1	1	1	1	1	1	1	1	1	1	1	1	1	1	1	1	1	1
nuclear import	1	1	1	1	1	1	1	1	1	1	1	1	1	1	1	1	1	1	1	1	1	1	1	1	1	1	1	1	1	1	0.026180249	1	1	1	1	1	1	1	1
odontogenesis of dentin-containing tooth	1	1	1	1	1	1	1	1	1	1	1	1	1	1	1	1	1	1	1	1	1	1	1	1	1	1	1	1	1	1	1	1	1	1	1	1	0.035105285	1	1
organic acid metabolic process	1.50E-12	1	1	1	6.08E-06	1	2.85E-13	1	3.09E-24	1	8.09E-06	1	1	1.30E-09	1	8.56E-07	1	1	1	1	1	2.52E-05	1	1	0.000672409	1	1	1	2.38E-06	1	1	8.97E-06	8.96E-06	5.08E-08	1	0.000624073	3.47E-05	1	2.84E-05
organic acid transport	1	1	1	1	0.003625629	1	0.001798377	1	1	1	1	1	1	1	1	1	1	1	1	1	1	1	1	1	1	1	1	1	1	1	1	1	1	1	1	1	1	1	1
organic anion transport	1	1	1	1	0.045550401	1	1	1	1	1	1	1	1	1	1	1	1	1	1	1	1	1	1	1	1	1	1	1	1	1	1	1	1	1	1	1	1	1	1
organic substance catabolic process	1	1	1	1	1	1	1.42E-07	1	1	1	1	1	1	1	1	1	1	1	1	1	1	1	1	1	1	1	1	1	1	1	1	1	1	1	1	1	1	1	1
organonitrogen compound metabolic process	1	1	1	1	1	1	1	1	1	1	1	1	1	3.84E-06	1	1	1	1	1	1	1	1	1	1	1	1	1	1	1	1	1	1	1	1	1	1	1	1	1
organophosphate ester transport	1	1	1	1	1	1	1	1	1	1	1	1	1	1	0.018314301	1	1	1	1	1	1	1	1	1	1	1	1	1	1	1	1	1	1	1	1	1	1	1	1
oxidation-reduction process	1.73E-06	1	1	1	7.01E-07	1	1.01E-06	1	1.40E-29	1	1	1	1	1	1	6.23E-07	1	5.50E-05	1	1	1	7.48E-12	1	1	1.89E-05	1	1	1	1	1	1	1	0.000399534	5.88E-09	1	2.92E-06	1	1	1
oxoacid metabolic process	1.15E-12	1	1	1	1.05E-05	1	2.24E-13	1	1.98E-24	1	1.05E-05	1	1	1.18E-09	1	7.78E-07	1	1	1	1	1	2.30E-05	1	1	0.000574184	1	1	1	1.85E-06	1	1	6.58E-06	7.85E-06	3.55E-08	1	0.00080392	1	1	2.55E-05
peripheral nervous system myelin maintenance	1	1	1	1	1	1	1	1	1	1	1	1	1	1	1	1	1	1	1	1	1	1	1	1	1	1	1	1	1	1	0.028371434	1	1	1	1	1	1	1	1
phospholipid transport	1	1	1	1	1	1	1	1	1	1	1	1	1	1	0.008192115	1	1	1	1	1	1	1	1	1	1	1	1	1	1	1	1	1	1	1	1	1	1	1	1
phosphorus metabolic process	1	1	1	1	1	1	1	1	1	1	1	1	1	1	1	1	1	1	1	1	1	1	1	1	1	1	1	1	1	1	1	1	1	1	1	1	1	1	0.030262312
plasma lipoprotein particle organization	1	1	1	1	1	1	1	1	1	1	1	1	1	1	0.008207187	1	1	1	1	1	1	1	1	1	1	1	1	1	1	1	1	1	1	1	1	1	1	1	1
plasma lipoprotein particle remodeling	1	1	1	1	1	1	1	1	1	1	1	1	1	1	0.005068607	1	1	1	1	1	1	1	1	1	1	1	1	1	1	1	1	1	1	1	1	1	1	1	1
plasma membrane organization	1	1	1	1	1	1	1	1	1	1	1	1	1	1	1	1	1	1	1	1	1	1	1	1	1	0.012084297	1	1	1	1	1	1	1	1	1	1	1	1	1
positive regulation of anion transport	1	1	1	1	1	1	1	1	1	1	1	1	1	1	1	1	0.021003935	1	1	1	1	1	1	1	1	1	1	1	1	1	1	1	1	1	1	1	1	1	1
positive regulation of apoptotic signaling pathway	1	1	1	1	1	1	1	1	1	1	1	1	1	1	1	1	1	1	1	1	1	1	1	1	1	0.016803972	1	1	1	1	1	1	1	1	1	1	1	1	1
positive regulation of autophagosome maturation	1	1	1	1	1	1	1	1	1	1	1	1	1	1	1	1	1	1	1	1	1	1	1	1	1	1	1	1	1	0.01829514	1	1	1	1	1	1	1	1	1
positive regulation of binding	1	1	1	1	1	1	1	1	1	1	1	1	0.014826132	1	1	1	1	1	1	1	1	1	1	1	1	1	0.001346983	1	1	1	1	1	1	1	1	1	1	1	1
positive regulation of calcium ion transmembrane transporter activity	1	1	1	1	1	1	1	1	1	1	1	1	1	1	1	1	1	1	1	1	1	1	1	1	1	1	0.011921334	1	1	1	1	1	1	1	1	1	1	1	1
positive regulation of cell activation	1	1	1	1	1	1	1	1	1	1	1	1	1	1	1	1	1	1	1	1	1	1	1	1	1	0.017501106	0.016081792	1	1	1	1	1	1	1	1	1	1	1	1
positive regulation of cell adhesion	1	1	1	1	1	1	1	1	1	1	1	1	1	1	1	1	1	1	1	1	1	1	1	1	1	1	1	1	1	1	1	0.010408023	1	1	1	1	1	1	1
positive regulation of cell migration	1	1	1	1	1	1	1	1	1	1	1	1	1	1	1	1	0.000211821	1	1	1	1	1	1	1	1	1	1	1	1	0.004839877	0.000183044	1	1	1	1	1	1	1	1
positive regulation of cell motility	1	1	1	1	1	1	1	1	1	1	1	1	1	1	1	1	0.000294173	1	1	1	1	1	1	1	1	1	1	1	1	0.005921444	0.000283966	1	1	1	1	1	1	1	1
positive regulation of cellular component movement	1	1	1	1	1	1	1	1	1	1	1	1	1	1	1	1	0.000342987	1	1	1	1	1	1	1	1	1	1	1	1	0.007165558	0.000284975	1	1	1	1	1	1	1	1
positive regulation of complement activation	1	1	1	1	1	1	1	1	1	1	1	1	1	1	1	1	1	1	1	1	1	1	1	1	1	1	1	1	1	0.025117123	1	1	1	1	1	1	1	1	1
positive regulation of core promoter binding	1	1	1	1	1	1	1	1	1	1	1	1	1	1	1	1	1	1	1	1	1	1	1	1	1	1	0.00747305	1	1	1	1	1	1	1	1	1	1	1	1
positive regulation of cyclic-nucleotide phosphodiesterase activity	1	1	1	1	1	1	1	1	1	1	1	1	0.034844975	1	1	1	1	1	1	1	1	1	1	1	1	1	0.023636214	1	1	1	1	1	1	1	1	1	1	1	1
positive regulation of cytokine biosynthetic process	1	1	1	1	1	1	1	1	1	1	1	1	1	1	1	1	1	1	1	1	1	1	1	1	1	0.004133584	1	1	1	1	1	1	1	1	1	1	1	1	1
positive regulation of cytokine production	1	1	1	1	1	1	1	1	1	1	1	1	1	1	1	1	1	1	1	1	1	1	1	1	1	0.002609478	0.002288765	1	1	1	1	1	1	1	1	1	1	1	1
positive regulation of determination of dorsal identity	1	1	1	1	1	1	1	1	1	1	1	1	1	1	1	1	1	1	1	1	1	1	1	1	1	1	0.00144668	1	1	1	1	1	1	1	1	1	1	1	1
positive regulation of epithelial cell migration	1	1	1	1	1	1	1	1	1	1	1	1	1	1	1	1	1	1	1	1	1	1	1	1	1	1	1	1	1	0.005922508	1	1	1	1	1	1	1	1	1
positive regulation of fat cell differentiation	1	1	1	1	1	1	1	1	1	1	1	1	1	1	1	1	1	1	1	1	1	1	1	1	1	1	0.008912621	1	1	1	1	1	1	1	1	1	1	1	1
positive regulation of GTPase activity	1	1	1	1	1	1	1	1	1	1	1	1	1	1	1	1	1	1	1	1	1	1	1	1	1	1	1	0.028489731	1	1	1	1	1	1	1	1	1	1	1
positive regulation of hemopoiesis	1	1	1	1	1	1	1	1	1	1	1	1	0.004614503	1	1	1	0.039860616	1	1	1	1	1	1	1	1	0.001634684	0.026997162	1	1	1	1	1	1	1	1	1	1	1	1
positive regulation of homeostatic process	1	1	1	1	1	1	1	1	1	1	1	1	1	1	1	1	0.023708886	1	1	1	1	1	1	1	1	1	1	1	1	1	1	1	1	1	1	1	1	1	1
positive regulation of I-kappaB kinase/NF-kappaB signaling	1	1	1	1	1	1	1	1	1	1	1	1	1	1	1	1	1	1	1	1	1	1	1	1	1	0.003456863	1	1	1	1	1	1	1	1	1	1	1	1	1
positive regulation of immune effector process	1	1	1	1	1	1	1	1	1	1	1	1	1	1	1	1	1	1	1	1	1	1	1	1	1	1	0.005436008	1	1	1	1	1	1	1	1	1	1	1	1
positive regulation of immune system process	1	1	1	1	1	1	1	1	1	1	1	1	1.61E-06	1	1	1	1	1	1	1	1	1	1	1	1	1.04E-06	1.53E-06	1	1	1	1	1	1	1	1	1	1	1	1
positive regulation of interleukin-6 biosynthetic process	1	1	1	1	1	1	1	1	1	1	1	1	1	1	1	1	1	1	1	1	1	1	1	1	1	1	0.020908215	1	1	1	1	1	1	1	1	1	1	1	1
positive regulation of ion transport	1	1	1	1	1	1	1	1	1	1	1	1	1	1	1	1	0.028132643	1	1	1	1	1	1	1	1	1	1	1	1	1	1	1	1	1	1	1	1	1	1
positive regulation of JNK cascade	1	1	1	1	1	1	1	1	1	1	1	1	1	1	1	1	1	1	1	1	1	1	0.033294301	1	1	1	1	1	1	1	1	1	1	1	1	1	1	1	1
positive regulation of leukocyte activation	1	1	1	1	1	1	1	1	1	1	1	1	1	1	1	1	1	1	1	1	1	1	1	1	1	0.021811199	1	1	1	1	1	1	1	1	1	1	1	1	1
positive regulation of leukocyte differentiation	1	1	1	1	1	1	1	1	1	1	1	1	0.003717096	1	1	1	1	1	1	1	1	1	1	1	1	0.000459244	0.046064107	1	1	1	1	1	1	1	1	1	1	1	1
positive regulation of leukocyte proliferation	1	1	1	1	1	1	1	1	1	1	1	1	1	1	1	1	1	1	1	1	1	1	1	1	1	1	0.018080195	1	1	1	1	1	1	1	1	1	1	1	1
positive regulation of lipid metabolic process	1	1	1	1	1	1	1	0.046787263	1	1	1	1	1	1	1	1	1	1	1	1	1	1	1	1	1	1	1	1	1	1	1	1	1	1	1	1	1	1	1
positive regulation of locomotion	1	1	1	1	1	1	1	1	1	1	1	1	1	1	1	1	0.000592753	1	1	1	1	1	1	1	1	1	1	1	1	0.013354595	0.000515463	1	1	1	1	1	1	1	1
positive regulation of lymphocyte activation	1	1	1	1	1	1	1	1	1	1	1	1	1	1	1	1	1	1	1	1	1	1	1	1	1	0.019940769	0.019908925	1	1	1	1	1	1	1	1	1	1	1	1
positive regulation of lymphocyte proliferation	1	1	1	1	1	1	1	1	1	1	1	1	1	1	1	1	1	1	1	1	1	1	1	1	1	1	0.049523138	1	1	1	1	1	1	1	1	1	1	1	1
positive regulation of macromolecule metabolic process	1	1	0.041197345	1	1	1	1	1	1	1	1	1	1	1	1	1	1	1	1	1	1	1	1	1	1	1	1	1	1	1	1	1	1	1	1	1	1	1	1
positive regulation of myeloid cell differentiation	1	1	1	1	1	1	1	1	1	1	1	1	0.002506268	1	1	1	0.003964165	1	1	1	1	1	1	1	1	0.001268927	0.026720323	1	1	0.010294814	0.015787382	1	1	1	1	1	1	1	1
positive regulation of myeloid leukocyte differentiation	1	1	1	1	1	1	1	1	1	1	1	1	0.000808894	1	1	1	0.013924708	1	1	1	1	1	1	1	1	8.98E-05	1	1	1	1	1	1	1	1	1	1	1	1	1
positive regulation of osteoclast differentiation	1	1	1	1	1	1	1	1	1	1	1	1	0.000786393	1	1	1	0.032195191	1	1	1	1	1	1	1	1	0.000182522	0.002563392	1	1	1	1	1	1	1	1	1	1	1	1
positive regulation of peptidase activity	1	1	1	1	1	1	1	1	1	1	1	1	0.005861229	1	1	1	1	1	1	1	1	1	1	1	1	1	1	1	1	1	1	1	1	1	1	1	1	1	1
positive regulation of pseudopodium assembly	1	1	1	1	1	1	1	1	1	1	1	1	0.023717997	1	1	1	1	1	1	1	1	1	1	1	1	1	1	1	1	1	1	1	1	1	1	1	1	1	1
positive regulation of response to external stimulus	1	1	1	1	1	1	1	1	1	1	1	1	1	1	1	1	0.008803978	1	1	1	1	1	1	1	1	1	1	1	1	1	1	1	1	1	1	1	1	1	1
positive regulation of sequence-specific DNA binding transcription factor activity	1	1	1	1	1	1	1	1	1	1	1	1	1	1	1	1	1	1	1	1	1	1	1	1	1	0.012860968	0.022690975	1	1	1	1	1	1	1	1	1	1	1	1
positive regulation of smooth muscle cell proliferation	1	1	1	1	1	1	1	1	1	1	1	1	1	1	1	1	1	1	1	1	1	1	1	1	1	1	1	1	1	1	1	1	0.021384086	1	1	1	1	1	1
positive regulation of stress-activated protein kinase signaling cascade	1	1	1	1	1	1	1	1	1	1	1	1	0.04305606	1	1	1	1	1	1	1	1	1	1	1	1	1	1	1	1	1	1	1	1	1	1	1	1	1	1
positive regulation of T cell activation	1	1	1	1	1	1	1	1	1	1	1	1	1	1	1	1	1	1	1	1	1	1	1	1	1	0.023303755	0.04907163	1	1	1	1	1	1	1	1	1	1	1	1
positive regulation of T cell proliferation	1	1	1	1	1	1	1	1	1	1	1	1	1	1	1	1	1	1	1	1	1	1	1	1	1	1	0.013325906	1	1	1	1	1	1	1	1	1	1	1	1
prostaglandin transport	1	1	1	1	1	1	1	1	1	1	1	1	0.018610798	1	1	1	1	1	1	1	1	1	1	1	1	1	1	1	1	1	1	1	1	1	1	1	1	1	1
protein activation cascade	1	1	1	1	1	1	1	1	1	1	1	1	1	1	1	1	1	8.82E-06	1	1	1	1	1	1	1	1	1	1	1.71E-05	1	1	1	1	1	1	1	1	1	1
protein homotetramerization	1	1	1	1	1	1	1	1	1	1	1	1	1	1	1	1	1	1	1	1	1	1	1	1	1	1	1	1	1	1	1	1	1	0.000493724	1	1	1	1	1
protein import	1	1	1	1	1	1	1	1	1	1	1	1	1	1	1	1	1	1	1	1	1	1	1	1	1	1	1	1	1	1	0.003998861	1	1	1	1	1	1	1	1
protein import into nucleus	1	1	1	1	1	1	1	1	1	1	1	1	1	1	1	1	1	1	1	1	1	1	1	1	1	1	1	1	1	1	0.02097146	1	1	1	1	1	1	1	1
protein localization to cell periphery	1	1	1	1	1	1	1	1	1	1	1	1	1	1	1	1	1	1	1	1	1	1	1	1	1	0.021811163	1	1	1	1	1	1	1	1	1	1	1	1	1
protein localization to plasma membrane	1	1	1	1	1	1	1	1	1	1	1	1	1	1	1	1	1	1	1	1	1	1	1	1	1	0.023257477	1	1	1	1	1	1	1	1	1	1	1	1	1
protein targeting	1	1	1	1	1	1	1	1	1	1	1	1	1	1	1	1	1	1	1	1	1	1	1	1	1	1	1	1	1	1	0.021421475	1	1	1	1	1	1	1	1
pyruvate metabolic process	1	1	1	1	1	1	1	1	1	1	1	1	1	1	1	1	1	1	1	1	1	1	1	1	1	1	1	1	1	1	1	1	1	1	1	1	1	1	3.57E-07
reactive oxygen species metabolic process	1	1	1	1	1	1	1	1	1	1	1	1	1	1	1	1	1	1	1	1	1	1	1	1	1	1	1	1	1	1	1	1	1	1	1	1	0.002766329	1	1
regulation of actin cytoskeleton organization	1	1	1	1	1	1	1	1	1	1	1	1	1	1	1	1	0.019319612	1	1	1	1	1	1	1	1	1	1	1	1	0.018160072	0.03283998	1	1	1	1	1	1	1	1
regulation of actin filament length	1	1	1	1	1	1	1	1	1	1	1	1	1	1	1	1	0.013535005	1	1	1	1	1	1	1	1	1	1	1	1	0.005635356	0.018684205	1	1	1	1	1	1	1	1
regulation of actin filament polymerization	1	1	1	1	1	1	1	1	1	1	1	1	1	1	1	1	0.018975158	1	1	1	1	1	1	1	1	1	1	1	1	1	1	1	1	1	1	1	1	1	1
regulation of actin filament-based process	1	1	1	1	1	1	1	1	1	1	1	1	1	1	1	1	1	1	1	1	1	1	1	1	1	1	1	1	1	0.011678246	1	1	1	1	1	1	1	1	1
regulation of actin polymerization or depolymerization	1	1	1	1	1	1	1	1	1	1	1	1	1	1	1	1	0.012957461	1	1	1	1	1	1	1	1	1	1	1	1	0.00555255	0.017549347	1	1	1	1	1	1	1	1
regulation of adaptive immune response	1	1	1	1	1	1	1	1	1	1	1	1	1	1	1	1	1	1	1	1	1	1	1	1	1	0.01813387	0.010567511	1	1	1	1	1	1	1	1	1	1	1	1
regulation of adaptive immune response based on somatic recombination of immune receptors built from immunoglobulin superfamily domains	1	1	1	1	1	1	1	1	1	1	1	1	1	1	1	1	1	1	1	1	1	1	1	1	1	1	0.005984325	1	1	1	1	1	1	1	1	1	1	1	1
regulation of B cell activation	1	1	1	1	1	1	1	1	1	1	1	1	0.027216367	1	1	1	1	1	1	1	1	1	1	1	1	1	0.00156678	1	1	1	1	1	1	1	1	1	1	1	1
regulation of B cell differentiation	1	1	1	1	1	1	1	1	1	1	1	1	0.039934907	1	1	1	1	1	1	1	1	1	1	1	1	1	0.029086489	1	1	1	1	1	1	1	1	1	1	1	1
regulation of B cell receptor signaling pathway	1	1	1	1	1	1	1	1	1	1	1	1	0.042868242	1	1	1	1	1	1	1	1	1	1	1	1	1	1	1	1	1	1	1	1	1	1	1	1	1	1
regulation of binding	1	1	1	1	1	1	1	1	1	1	1	1	1	1	1	1	1	1	1	1	1	1	1	1	1	1	0.000478039	1	1	1	1	1	1	1	1	1	1	1	1
regulation of calcium ion transmembrane transporter activity	1	1	1	1	1	1	1	1	1	1	1	1	1	1	1	1	1	1	1	1	1	1	1	1	1	1	0.007257385	1	1	1	1	1	1	1	1	1	1	1	1
regulation of cell activation	1	1	1	1	1	1	1	1	1	1	1	1	0.000136463	1	1	1	1	1	1	1	1	1	1	1	1	9.87E-05	2.04E-05	1	1	1	1	1	1	1	1	1	1	1	1
regulation of cell killing	1	1	1	1	1	1	1	1	1	1	1	1	0.005750425	1	1	1	1	1	1	1	1	1	1	1	1	1	0.030746922	1	1	1	1	1	1	1	1	1	1	1	1
regulation of cell migration	1	1	1	1	1	1	1	1	1	1	1	1	1	1	1	1	0.000768554	1	1	1	1	1	1	1	1	1	1	1	1	1	1	1	1	1	1	1	1	1	1
regulation of cell motility	1	1	1	1	1	1	1	1	1	1	1	1	1	1	1	1	0.001169047	1	1	1	1	1	1	1	1	1	1	1	1	1	1	1	1	1	1	1	1	1	1
regulation of cell shape	1	1	1	1	1	1	1	1	1	1	1	1	1	1	1	1	1	1	1	1	1	1	1	1	1	1	1	1	1	1	0.00537318	1	1	1	1	1	1	1	1
regulation of cellular component movement	1	1	1	1	1	1	1	1	1	1	1	1	1	1	1	1	0.002329908	1	1	1	1	1	1	1	1	1	1	1	1	1	1	1	1	1	1	1	1	1	1
regulation of core promoter binding	1	1	1	1	1	1	1	1	1	1	1	1	1	1	1	1	1	1	1	1	1	1	1	1	1	1	0.008764294	1	1	1	1	1	1	1	1	1	1	1	1
regulation of cytokine biosynthetic process	1	1	1	1	1	1	1	1	1	1	1	1	1	1	1	1	1	1	1	1	1	1	1	1	1	0.014111926	0.000399375	1	1	1	1	1	1	1	1	1	1	1	1
regulation of cytokine production	1	1	1	1	1	1	1	1	1	1	1	1	1	1	1	1	1	1	1	1	1	1	1	1	1	1	5.07E-05	1	1	1	1	1	1	1	1	1	1	1	1
regulation of defense response	1	1	1	1	1	1	1	1	1	1	1	1	0.000656142	1	1	1	1	1	1	1	1	1	1	1	1	5.70E-05	0.000687209	1	1	1	1	1	1	1	1	1	1	1	1
regulation of endothelial cell migration	1	1	1	1	1	1	1	1	1	1	1	1	1	1	1	1	1	1	1	1	1	1	1	1	1	1	1	1	1	0.023436214	1	1	1	1	1	1	1	1	1
regulation of epithelial cell migration	1	1	1	1	1	1	1	1	1	1	1	1	1	1	1	1	1	1	1	1	1	1	1	1	1	1	1	1	1	0.00372926	1	1	1	1	1	1	1	1	1
regulation of fat cell differentiation	1	1	1	1	1	1	1	1	1	1	1	1	0.014558787	1	1	1	1	1	1	1	1	1	1	1	1	1	0.005624238	1	1	1	1	1	1	1	1	1	1	1	1
regulation of fatty acid beta-oxidation	1	1	1	1	1	1	1	0.000313386	1	1	1	1	1	1	1	1	1	1	1	1	1	1	1	1	1	1	1	1	1	1	1	1	1	1	1	1	1	1	1
regulation of GTPase activity	1	1	1	1	1	1	1	1	1	1	1	1	1	1	1	1	1	1	1	1	1	1	1	1	1	1	1	0.032820156	1	1	1	1	1	1	1	1	1	1	1
regulation of hemopoiesis	1	1	1	1	1	1	1	1	1	1	1	1	0.000240285	1	1	1	0.044170664	1	1	1	1	1	1	1	1	6.36E-06	1.68E-05	1	1	1	1	1	1	1	1	1	1	1	1
regulation of hydrolase activity	1	1	1	1	1	1	1	1	1	1	1	0.025205332	1	1	1	1	1	1	1	1	1	1	1	1	1	1	1	1	1	1	1	1	1	1	1	1	1	1	1
regulation of I-kappaB kinase/NF-kappaB signaling	1	1	1	1	1	1	1	1	1	1	1	1	0.00853998	1	1	1	1	1	1	1	1	1	1	1	1	0.00067359	0.006720458	1	1	1	1	1	1	1	1	1	1	1	1
regulation of immune effector process	1	1	1	1	1	1	1	1	1	1	1	1	0.006339274	1	1	1	1	1	1	1	1	1	1	1	1	0.01090323	0.000281473	1	1	1	1	1	1	1	1	1	1	1	1
regulation of immune response	1	1	1	1	1	1	1	1	1	1	1	1	5.01E-05	1	1	1	1	1	1	1	1	1	1	1	1	6.03E-06	2.46E-05	1	1	1	1	1	1	1	1	1	1	1	1
regulation of immune system process	1	1	1	1	1	1	1	1	1	1	1	1	3.07E-08	1	1	1	1	1	1	1	1	1	1	1	1	2.15E-09	1	1	1	1	1	1	1	1	1	1	1	1	1
regulation of inflammatory response	1	1	1	1	1	1	1	1	1	1	1	1	0.038691977	1	1	1	1	1	1	1	1	1	1	1	1	0.018081418	0.031365336	1	1	1	1	1	1	1	1	1	1	1	1
regulation of interleukin-6 biosynthetic process	1	1	1	1	1	1	1	1	1	1	1	1	1	1	1	1	1	1	1	1	1	1	1	1	1	1	0.000308333	1	1	1	1	1	1	1	1	1	1	1	1
regulation of interleukin-6 production	1	1	1	1	1	1	1	1	1	1	1	1	1	1	1	1	1	1	1	1	1	1	1	1	1	1	0.00968908	1	1	1	1	1	1	1	1	1	1	1	1
regulation of JNK cascade	1	1	1	1	1	1	1	1	1	1	1	1	0.045852692	1	1	1	1	1	1	1	1	1	0.000186374	1	1	1	1	1	1	1	1	1	1	1	1	1	1	1	1
regulation of leukocyte activation	1	1	1	1	1	1	1	1	1	1	1	1	0.000423126	1	1	1	1	1	1	1	1	1	1	1	1	0.000606669	6.42E-05	1	1	1	1	1	1	1	1	1	1	1	1
regulation of leukocyte differentiation	1	1	1	1	1	1	1	1	1	1	1	1	0.000155246	1	1	1	1	1	1	1	1	1	1	1	1	9.58E-07	3.06E-05	1	1	1	1	1	1	1	1	1	1	1	1
regulation of leukocyte mediated immunity	1	1	1	1	1	1	1	1	1	1	1	1	0.000329468	1	1	1	1	1	1	1	1	1	1	1	1	0.001471031	0.000109119	1	1	1	1	1	1	1	1	1	1	1	1
regulation of leukocyte proliferation	1	1	1	1	1	1	1	1	1	1	1	1	1	1	1	1	1	1	1	1	1	1	1	1	1	0.031723737	0.001224627	1	1	1	1	1	1	1	1	1	1	1	1
regulation of lipid catabolic process	1	1	1	1	1	1	1	0.000259389	1	1	1	1	1	1	1	1	1	1	1	1	1	1	1	1	1	1	1	1	1	1	1	1	1	1	1	1	1	1	1
regulation of locomotion	1	1	1	1	1	1	1	1	1	1	1	1	1	1	1	1	0.001184109	1	1	1	1	1	1	1	1	1	1	1	1	1	1	1	1	1	1	1	1	1	1
regulation of lymphocyte activation	1	1	1	1	1	1	1	1	1	1	1	1	0.001398	1	1	1	1	1	1	1	1	1	1	1	1	0.000450257	9.34E-05	1	1	1	1	1	1	1	1	1	1	1	1
regulation of lymphocyte mediated immunity	1	1	1	1	1	1	1	1	1	1	1	1	0.000872494	1	1	1	1	1	1	1	1	1	1	1	1	0.001247812	0.000710916	1	1	1	1	1	1	1	1	1	1	1	1
regulation of lymphocyte proliferation	1	1	1	1	1	1	1	1	1	1	1	1	1	1	1	1	1	1	1	1	1	1	1	1	1	0.023368917	0.00081997	1	1	1	1	1	1	1	1	1	1	1	1
regulation of mononuclear cell proliferation	1	1	1	1	1	1	1	1	1	1	1	1	1	1	1	1	1	1	1	1	1	1	1	1	1	0.024031674	0.000862068	1	1	1	1	1	1	1	1	1	1	1	1
regulation of myeloid cell differentiation	1	1	1	1	1	1	1	1	1	1	1	1	7.95E-05	1	1	1	1	1	1	1	1	1	1	1	1	1.15E-06	2.64E-05	1	1	1	1	1	1	1	1	1	1	1	1
regulation of myeloid leukocyte differentiation	1	1	1	1	1	1	1	1	1	1	1	1	1.77E-05	1	1	1	1	1	1	1	1	1	1	1	1	8.39E-07	9.17E-05	1	1	1	1	1	1	1	1	1	1	1	1
regulation of natural killer cell mediated cytotoxicity	1	1	1	1	1	1	1	1	1	1	1	1	1	1	1	1	1	1	1	1	1	1	1	1	1	0.01233956	1	1	1	1	1	1	1	1	1	1	1	1	1
regulation of natural killer cell mediated immunity	1	1	1	1	1	1	1	1	1	1	1	1	1	1	1	1	1	1	1	1	1	1	1	1	1	0.013233982	1	1	1	1	1	1	1	1	1	1	1	1	1
regulation of organelle assembly	1	1	1	1	1	1	1	1	1	1	1	1	1	1	1	1	1	1	1	1	1	1	1	1	1	0.036599326	1	1	1	1	1	1	1	1	1	1	1	1	1
regulation of osteoclast differentiation	1	1	1	1	1	1	1	1	1	1	1	1	4.20E-05	1	1	1	1	1	1	1	1	1	1	1	1	3.58E-06	2.84E-05	1	1	1	1	1	1	1	1	1	1	1	1
regulation of phagocytosis	1	1	1	1	1	1	1	1	1	1	1	1	1	1	1	1	1	1	0.022974516	1	1	1	1	1	1	1	1	1	1	1	1	1	1	1	1	1	1	1	1
regulation of protein complex assembly	1	1	1	1	1	1	1	1	1	1	1	1	1	1	1	1	0.049818592	1	1	1	1	1	1	1	1	1	1	1	1	1	0.005285531	1	1	1	1	1	1	1	1
regulation of protein kinase activity	1	1	1	1	1	1	1	1	1	1	1	1	1	1	1	1	0.024478159	1	1	1	1	1	1	1	1	1	1	1	1	1	1	1	1	1	1	1	1	1	1
regulation of protein metabolic process	1	1	1	1	1	1	1	1	1	1	1	1	1	1	1	1	1	0.001798855	1	1	1	1	1	1	1	1	1	1	1	1	1	1	1	1	1	1	1	1	1
regulation of proteolysis	1	1	1	1	1	1	1	1	1	1	1	1	1	1	1	1	1	0.001439769	1	1	1	1	1	1	1	1	1	1	1	1	1	1	1	1	1	1	1	1	1
regulation of pseudopodium assembly	1	1	1	1	1	1	1	1	1	1	1	1	0.025803875	1	1	1	1	1	1	1	1	1	1	1	1	1	1	1	1	1	1	1	1	1	1	1	1	1	1
regulation of response to biotic stimulus	1	1	1	1	1	1	1	1	1	1	1	1	1	1	1	1	1	1	1	1	1	1	1	1	1	1	0.005631091	1	1	1	1	1	1	1	1	1	1	1	1
regulation of sequence-specific DNA binding transcription factor activity	1	1	1	1	1	1	1	1	1	1	1	1	1	1	1	1	1	1	1	1	1	1	1	1	1	1	0.002638283	1	1	1	1	1	1	1	1	1	1	1	1
regulation of smooth muscle cell proliferation	0.010240557	1	1	1	1	1	1	1	1	1	1	1	1	1	1	1	1	1	1	1	1	1	1	1	1	1	0.034131868	1	1	1	1	1	1	1	1	1	1	1	1
regulation of stress-activated MAPK cascade	1	1	1	1	1	1	1	1	1	1	1	1	1	1	1	1	1	1	1	1	1	1	0.000382926	1	1	1	1	1	1	1	1	1	1	1	1	1	1	1	1
regulation of stress-activated protein kinase signaling cascade	1	1	1	1	1	1	1	1	1	1	1	1	1	1	1	1	1	1	1	1	1	1	0.000395361	1	1	1	1	1	1	1	1	1	1	1	1	1	1	1	1
regulation of supramolecular fiber organization	1	1	1	1	1	1	1	1	1	1	1	1	1	1	1	1	1	1	1	1	1	1	1	1	1	1	1	1	1	0.044363371	1	1	1	1	1	1	1	1	1
regulation of T cell activation	1	1	1	1	1	1	1	1	1	1	1	1	1	1	1	1	1	1	1	1	1	1	1	1	1	0.010975033	1	1	1	1	1	1	1	1	1	1	1	1	1
regulation of T cell proliferation	1	1	1	1	1	1	1	1	1	1	1	1	0.034809721	1	1	1	1	1	1	1	1	1	1	1	1	1	0.000471941	1	1	1	1	1	1	1	1	1	1	1	1
regulation of transcription from RNA polymerase II promoter in response to oxidative stress	1	1	1	1	1	1	1	1	1	1	1	1	1	1	1	1	0.020167996	1	1	1	1	1	1	1	1	1	1	1	1	1	1	1	1	1	1	1	1	1	1
regulation of transporter activity	1	1	1	1	1	1	1	1	1	1	1	1	1	1	1	1	1	1	1	1	1	1	1	1	1	1	0.012298696	1	1	1	1	1	1	1	1	1	1	1	1
regulation of wound healing	1	1	1	1	1	1	1	1	1	1	1	1	1	1	1	1	1	1	1	1	1	1	1	1	1	0.045923117	1	1	1	1	1	1	1	1	1	1	1	1	1
response to bacterium	1	1	1	1	1	1	1	1	1	1	1	1	0.000599332	1	1	1	1	1	1	1	1	1	1	1	1	1	1	1	1	1	1	1	1	1	1	1	1	1	1
response to carbohydrate	1	1	1	1	1	1	1	1	1	1	1	1	1	1	1	1	1	1	1	1	1	1	1	1	1	1	0.022149512	1	1	1	1	1	1	1	1	1	1	1	1
response to drug	1	1	1	1	1	1	1	0.016755195	1	1	1	1	1	1	1	1	1	1	1	1	1	1	1	1	1	1	1	1	1	1	1	1	1	1	1	1	1	1	1
response to extracellular stimulus	1	1	1	1	1	1	1	1	1	1	1	1	1	1	1	1	1	1	1	1	1	1	1	1	1	1	1	1	2.63E-05	0.032967401	0.007807257	1	1	1	1	1	1	1	1
response to glucocorticoid	5.38E-05	1	1	1	1	1	1	1	1	1	1	1	1	1	1	1	1	1	1	1	1	1	1	1	1	1	1	1	1	1	1	1	1	1	1	1	1	1	1
response to hydroperoxide	1	1	1	1	1	1	1	1	1	1	1	1	1	1	1	1	1	1	1	1	1	1	1	1	1	1	1	1	1	1	0.02082191	1	1	1	1	1	1	1	1
response to insulin	1	1	1	1	1	1	1	1	1	1	1	1	1	1	1	1	1	1	1	1	1	1	1	1	1	1	0.010952024	1	1	1	1	1	1	1	1	1	1	1	1
response to lipopolysaccharide	1	1	1	1	1	1	1	1	1	1	1	1	1	1	1	1	1	1	1	1	1	1	1	1	1	1	0.002260693	1	1	1	1	1	1	1	1	1	1	1	1
response to lipoprotein particle	1	1	1	1	1	1	1	1	1	1	1	1	0.023115255	1	1	1	1	1	1	1	1	1	1	1	1	0.023430124	1	1	1	1	1	1	1	1	1	1	1	1	1
response to low-density lipoprotein particle	1	1	1	1	1	1	1	1	1	1	1	1	0.016465395	1	1	1	1	1	1	1	1	1	1	1	1	0.01748414	0.04211159	1	1	1	1	1	1	1	1	1	1	1	1
response to molecule of bacterial origin	1	1	1	1	1	1	1	1	1	1	1	1	0.004075547	1	1	1	1	1	1	1	1	1	1	1	1	1	0.000445159	1	1	1	1	1	1	1	1	1	1	1	1
response to nutrient	1	1	1	1	1	1	1	1	1	1	1	1	1	1	1	1	1	1	1	1	1	1	1	1	1	1	1	1	1.42E-06	1	1	1	1	1	1	1	1	1	1
response to nutrient levels	1	1	1	1	1	1	1	1	1	1	1	1	1	1	1	1	1	1	1	1	1	1	1	1	1	1	1	1	3.63E-05	1	1	1	1	1	1	1	1	1	1
response to oxidative stress	1	1	1	1	1	1	1	1	1	1	1	1	1	1	1	1	1	1	1	1	1	1	1	1	1	1	1	1	1	1	0.007356402	1	1	1	1	1	1	1	1
response to peptide	1	1	1	1	1	1	1	1	1	1	1	1	1	1	1	1	1	1	1	1	1	1	1	1	1	1	0.001512647	1	1	1	1	1	1	1	1	1	1	1	1
response to radiation	1	1	1	1	1	1	1	1	1	1	1	1	1	1	1	1	0.008056676	1	1	1	1	1	1	1	1	1	1	1	1	1	1	1	1	1	1	1	1	1	1
response to unfolded protein	1	1	1	1	1	1	1	1	1	1	1	1	1	1	1	1	1	1	1	1	1	1	1	1	1	1	0.006320339	1	1	1	1	1	1	1	1	1	1	1	1
response to xenobiotic stimulus	1	1	1	1	0.000107837	1	1	1	1	1	1	1	1	1	1	1	1	1	1	1	1	1	1	1	1	1	1	1	1	1	1	1	1	1	1	0.008033899	1	1	1
rhythmic process	1	1	1	1	1	1	0.018858587	1	1	1	1	1	1	1	1	1	1	1	1	1	1	1	1	1	1	1	1	1	1	1	1	1	1	1	1	1	1	1	1
salivary gland development	1	1	1	1	1	1	1	1	1	1	1	1	1	1	1	1	1	1	1	1	1	1	1	1	1	1	1	1	1	1	1	0.028196855	1	1	1	1	1	1	1
salivary gland morphogenesis	1	1	1	1	1	1	1	1	1	1	1	1	1	1	1	1	1	1	1	1	1	1	1	1	1	1	1	1	1	1	1	0.02172469	1	1	1	1	1	1	1
single-organism catabolic process	1	1	1	1	1	3.12E-06	2.92E-06	1	1	1	1	1	1	1	1	1	1	1	1	1	1	1	1	1	1	1	1	1	1	1	1	1	1	1	1	1	1	1	1
single-organism intracellular transport	1	1	1	1	1	1	1	1	1	1	1	1	1	1	1	1	0.024343502	1	1	1	1	1	1	1	1	1	1	1	1	1	0.007401301	1	1	1	1	1	1	1	1
single-organism membrane organization	1	1	1	1	1	1	1	1	1	1	1	1	1	1	1	1	1	1	1	1	1	1	1	1	1	1	1	1	1	1	1	4.09E-05	1	1	1	1	1	1	1
single-organism metabolic process	1.74E-11	0.029771569	1	1	1	1	1	1	4.21E-12	1	4.26E-07	1	1	1.00E-11	1	7.41E-07	1	1	1	1	1	1	1	1	7.03E-08	1	1	1	1.25E-11	1	1	1	0.003160001	1	1	1	1	1	7.65E-06
small molecule biosynthetic process	1	1	1	1	1	1	1.12E-08	1	1	1	1	1	1	1	1	1	1	1	1	1	1	1	1	1	1	1	1	1	1	1	1	1	1	1	1	1	1	1	1
small molecule catabolic process	1	1	1	1	1	1	0.00010407	1	1	1	1	1	1	1	1	1	1	1	1	1	1	1	1	1	1	1	1	1	1	1	1	1	1	1	1	1	1	1	1
small molecule metabolic process	1.31E-13	1	1	0.031017999	2.33E-07	1	5.29E-13	1	4.71E-16	1	8.37E-06	1	1	1.53E-12	1	7.76E-07	1	1	1	1	1	1.30E-08	1	1	4.01E-08	1	1	1	1.15E-12	1	1	1	9.13E-06	1	1	1	1	1	1
spliceosomal tri-snRNP complex assembly	1	1	1	1	1	1	1	1	1	1	1	1	1	1	1	1	1	1	1	1	1	1	1	1	1	1	1	1	1	1	1	1	1	1	1	1	1	0.024377834	1
stem cell population maintenance	1	1	1	1	1	1	1	1	1	1	1	1	1	1	1	1	1	1	1	1	1	1	1	1	1	0.011621579	0.023435532	1	1	1	1	1	1	1	1	1	1	1	1
steroid biosynthetic process	1	1	1	1	7.58E-05	1	1	1	1	1	1	1	1	1	1	1	1	1	1	1	1	1	1	1	1	1	1	1	1	1	1	1	1	1	1	1	1	1	1
steroid metabolic process	1	1	1	1	0.000445291	1	1	1	1	1	1	1	1	1	1	1	1	1	1	1	1	1	1	1	1	1	1	1	1	1	1	1	1	1	1	1	1	1	1
sulfur compound metabolic process	1	1	1	1	1	1	1	1	1	1	1	1	1	1	1	1	1	1	1	1	1	1	1	1	1	1	1	1	1	1	1	1	1	1	1	1	1	1	6.49E-06
T cell differentiation	1	1	1	1	1	1	1	1	1	1	1	1	1	1	1	1	1	1	1	1	1	1	1	1	1	0.02472221	0.007451241	1	1	1	1	1	1	1	1	1	1	1	1
T cell receptor signaling pathway	1	1	1	1	1	1	1	1	1	1	1	1	1	1	1	1	1	1	1	1	1	1	1	1	1	1	0.007763536	1	1	1	1	1	1	1	1	1	1	1	1
triglyceride metabolic process	1	1	1	1	1	1	1	1	1	1	1	1	1	1	0.008047411	1	1	1	1	1	1	1	1	1	1	1	1	1	1	1	1	1	1	1	1	1	1	1	1
tRNA aminoacylation	1	1	1	1	1	1	0.002298772	1	1	1	1	1	1	1	1	1	1	1	1	1	1	1	1	1	1	1	1	1	1	1	1	1	1	1	1	1	1	1	1
unsaturated fatty acid metabolic process	2.02E-06	1	1	1	1	1	1	1	3.78E-14	1	1	1	1	1	1	1	1	1	1	1	1	1.13E-15	1	1	0.000198895	1	1	1	1	1	1	1	7.43E-08	1	1	1	1	1	1
vesicle-mediated transport	1	1	1	1	1	1	1	1	1	1	1	1	1	1	1	1	0.016860714	1	1	0.003264131	1	1	1	1	1	1	1	1	1	1	0.001242289	1	1	1	1	1	1	1	1
xenobiotic glucuronidation	1	1	1	1	9.75E-06	1	1	1	1	1	1	1	1	1	1	1	1	1	1	1	1	1	1	1	1	1	1	1	1	1	1	1	1	1	1	7.10E-05	1	1	1
xenobiotic metabolic process	1	1	1	1	7.46E-05	1	1	1	1	1	1	1	1	1	1	1	1	1	1	1	1	1	1	1	1	1	1	1	1	1	1	1	1	1	1	0.001051645	1	1	1
*LESS_LINE_BA_BPA10mg_F_Li_adt: (less accessible)_(TE class)_(Lab)_(exposure)_(sex)_(tissue)_(5 month)
