## Supplementary file 15 for "The impact of environmental exposures on the epigenomic and transcriptomic landscape of transposable elements"

Transcript	Gene	Symbol	GeneType	TE_Chr	TE_Start	TE_End	TE_strand	subfamily	class	family	transcript_type	pepetide in TE transcript vs Non-TE transcript
ENSMUST00000220449.1	ENSMUSG00000114133.1	Gm20075	protein_coding	chr13	96081372	96082017	+	Lx	LINE	L1	protein_coding	Difference
ENSMUST00000192045.1	ENSMUSG00000103034.1	Gm8797	protein_coding	chr3	5746273	5752571	+	L1_Mus2	LINE	L1	protein_coding	Difference
ENSMUST00000044043.2	ENSMUSG00000079941.1	Gm11273	protein_coding	chr13	21501410	21501468	+	L2c	LINE	L2	protein_coding	Difference
ENSMUST00000094481.1	ENSMUSG00000070583.1	Fv1	protein_coding	chr4	147868953	147869560	+	ERVL-B4-int	LTR	ERVL	protein_coding	Difference
ENSMUST00000023820.5	ENSMUSG00000023057.5	Fabp2	protein_coding	chr3	122895040	122895136	-	B1_Mus1	SINE	Alu	protein_coding	Difference
ENSMUST00000095978.3	ENSMUSG00000071497.3	Nutf2-ps1	protein_coding	chr19	53589062	53593193	-	Lx	LINE	L1	protein_coding	Difference
ENSMUST00000069125.7	ENSMUSG00000049872.8	Calhm5	protein_coding	chr10	34096494	34096566	+	MamGypLTR3a	LTR	Gypsy	protein_coding	Difference
ENSMUST00000181173.1	ENSMUSG00000097148.2	Gm3839	protein_coding	chr14	11354542	11358000	+	L1_Mus3	LINE	L1	protein_coding	Difference
ENSMUST00000057015.7	ENSMUSG00000021733.10	Slc4a7	protein_coding	chr14	14702154	14702302	-	B1_Mus1	SINE	Alu	protein_coding	Difference
ENSMUST00000147272.7	ENSMUSG00000035649.17	Zcchc7	protein_coding	chr4	44922911	44923173	-	L2	LINE	L2	protein_coding	Difference
ENSMUST00000037763.10	ENSMUSG00000034653.11	Ythdc2	protein_coding	chr18	44827733	44827860	-	B1_Mur4	SINE	Alu	protein_coding	Difference
ENSMUST00000031421.11	ENSMUSG00000029465.14	Arpc3	protein_coding	chr5	122395753	122396147	-	MTA_Mm	LTR	ERVL-MaLR	protein_coding	Difference
ENSMUST00000097897.10	ENSMUSG00000028649.18	Macf1	protein_coding	chr4	123684303	123684375	+	MIRb	SINE	MIR	protein_coding	Difference
ENSMUST00000210931.2	ENSMUSG00000074129.14	Rpl13a	protein_coding	chr7	45126498	45126564	-	MIRb	SINE	MIR	protein_coding	Difference
ENSMUST00000228626.1	ENSMUSG00000041471.9	Shld2	protein_coding	chr14	34287265	34287647	+	MTC	LTR	ERVL-MaLR	protein_coding	Difference
ENSMUST00000111294.7	ENSMUSG00000058318.15	Phf21a	protein_coding	chr2	92184056	92184137	+	RLTR31D_MM	LTR	ERVK	protein_coding	Difference
ENSMUST00000057843.11	ENSMUSG00000051355.18	Commd1	protein_coding	chr11	22978936	22979043	+	PB1D9	SINE	Alu	protein_coding	Difference
ENSMUST00000174592.7	ENSMUSG00000059554.12	Ccdc28a	protein_coding	chr10	18227363	18227727	-	MTD	LTR	ERVL-MaLR	protein_coding	Difference
ENSMUST00000218184.1	ENSMUSG00000055862.7	Izumo4	protein_coding	chr10	80702391	80702536	-	B1_Mus2	SINE	Alu	protein_coding	Difference
ENSMUST00000110139.1	ENSMUSG00000002345.18	Borcs8	protein_coding	chr8	70140221	70140300	+	ID4	SINE	ID	protein_coding	Difference
ENSMUST00000225309.1	ENSMUSG00000022040.8	Ephx2	protein_coding	chr14	66110523	66111193	-	RLTR48A	LTR	ERV1	protein_coding	Difference
ENSMUST00000056683.2	ENSMUSG00000087598.9	Zfp111	protein_coding	chr7	24203575	24203997	-	MTC	LTR	ERVL-MaLR	protein_coding	Difference
ENSMUST00000213725.1	ENSMUSG00000057551.10	Zfp317	protein_coding	chr9	19622012	19622152	+	LTR33C	LTR	ERVL	protein_coding	Difference
ENSMUST00000098378.8	ENSMUSG00000074071.11	Fam169b	protein_coding	chr7	68300112	68300356	-	B4	SINE	B4	protein_coding	Difference
ENSMUST00000224698.1	ENSMUSG00000022040.8	Ephx2	protein_coding	chr14	66112250	66112919	-	RLTR48A	LTR	ERV1	protein_coding	Difference
ENSMUST00000198946.1	ENSMUSG00000029178.14	Klf3	protein_coding	chr5	64826752	64826914	+	L2b	LINE	L2	protein_coding	Difference
ENSMUST00000120122.7	ENSMUSG00000032030.16	Cul5	protein_coding	chr9	53669664	53670044	-	RLTR20C1_MM	LTR	ERVK	protein_coding	Difference
ENSMUST00000144826.1	ENSMUSG00000023087.15	Noct	protein_coding	chr3	51239967	51240386	+	IAPLTR1_Mm	LTR	ERVK	protein_coding	Difference
ENSMUST00000122902.7	ENSMUSG00000036257.15	Pnpla8	protein_coding	chr12	44221073	44221534	+	MT2C_Mm	LTR	ERVL	protein_coding	Difference
ENSMUST00000194592.1	ENSMUSG00000026715.12	Serpinc1	protein_coding	chr1	160984546	160984930	+	MTA_Mm	LTR	ERVL-MaLR	protein_coding	Difference
ENSMUST00000091269.10	ENSMUSG00000021709.14	Erbin	protein_coding	chr13	103920194	103920302	+	LTR10_RN	LTR	ERVK	protein_coding	Difference
ENSMUST00000146196.3	ENSMUSG00000062410.14	Hsd3b3	protein_coding	chr3	98762221	98762524	-	ORR1D1	LTR	ERVL-MaLR	protein_coding	Difference
ENSMUST00000228632.1	ENSMUSG00000022347.8	A1bg	protein_coding	chr15	60922842	60923228	-	MLT1C	LTR	ERVL-MaLR	protein_coding	Difference
ENSMUST00000120310.1	ENSMUSG00000028194.15	Ddah1	protein_coding	chr3	145760716	145760805	-	ID4_	SINE	ID	protein_coding	Difference
ENSMUST00000183682.2	ENSMUSG00000029664.10	Tfpi2	protein_coding	chr6	3988738	3989075	-	RMER5	LTR	ERV1	protein_coding	Difference
ENSMUST00000067582.13	ENSMUSG00000054484.14	Tmem62	protein_coding	chr2	120977008	120977079	-	MIRc	SINE	MIR	protein_coding	Difference
ENSMUST00000053286.8	ENSMUSG00000043923.8	Ccdc84	protein_coding	chr9	44418523	44418648	-	B1_Mus1	SINE	Alu	protein_coding	Difference
ENSMUST00000219953.1	ENSMUSG00000025396.7	Hsd17b6	protein_coding	chr10	128007359	128007807	-	MLT2B3	LTR	ERVL	protein_coding	Difference
ENSMUST00000229276.1	ENSMUSG00000006378.15	Gcat	protein_coding	chr15	79033497	79033519	-	B1_Mur3	SINE	Alu	protein_coding	Difference
ENSMUST00000043333.8	ENSMUSG00000048930.12	Tada3	protein_coding	chr6	113377282	113377405	+	MIRb	SINE	MIR	protein_coding	Difference
ENSMUST00000193879.1	ENSMUSG00000028011.16	Tdo2	protein_coding	chr3	81976130	81977130	+	Lx2	LINE	L1	protein_coding	Difference
ENSMUST00000086961.13	ENSMUSG00000025041.16	Nt5c2	protein_coding	chr19	46969415	46969589	-	B3	SINE	B2	protein_coding	Difference
ENSMUST00000129751.1	ENSMUSG00000071551.13	Akr1c19	protein_coding	chr13	4245178	4245561	-	ERVB7_2-LTR_MM	LTR	ERVK	protein_coding	Difference
ENSMUST00000057028.14	ENSMUSG00000044433.16	Camsap3	protein_coding	chr8	3587180	3587312	-	B1_Mur1	SINE	Alu	protein_coding	Difference
ENSMUST00000112314.7	ENSMUSG00000038344.14	Txlng	protein_coding	chrX	162812598	162812749	-	B2_Mm2	SINE	B2	protein_coding	Difference
ENSMUST00000106865.7	ENSMUSG00000078622.8	Ccdc47	protein_coding	chr11	106204285	106204435	-	B1_Mus1	SINE	Alu	protein_coding	Difference
ENSMUST00000171171.7	ENSMUSG00000024037.12	Wdr4	protein_coding	chr17	31512668	31512793	-	MLT1H-int	LTR	ERVL-MaLR	protein_coding	Difference
ENSMUST00000075954.8	ENSMUSG00000059669.8	Taf1b	protein_coding	chr12	24498294	24498417	+	B1_Mus2	SINE	Alu	protein_coding	Difference
ENSMUST00000144679.1	ENSMUSG00000029445.13	Hpd	protein_coding	chr5	123175909	123175972	+	MamTip2	DNA	hAT-Tip100	protein_coding	Difference
ENSMUST00000112810.7	ENSMUSG00000036890.13	Gtdc1	protein_coding	chr2	44861404	44861798	-	MTA_Mm	LTR	ERVL-MaLR	protein_coding	Difference
ENSMUST00000203257.1	ENSMUSG00000029664.10	Tfpi2	protein_coding	chr6	3988738	3989075	-	RMER5	LTR	ERV1	protein_coding	Difference
ENSMUST00000099413.2	ENSMUSG00000025194.5	Abcc2	protein_coding	chr19	43838627	43838859	-	L1M4	LINE	L1	protein_coding	Difference
ENSMUST00000095388.4	ENSMUSG00000020037.15	Rfx4	protein_coding	chr10	84838117	84838297	+	L3	LINE	CR1	protein_coding	Difference
ENSMUST00000115277.8	ENSMUSG00000043067.15	Dpy19l1	protein_coding	chr9	24487705	24488101	-	MTA_Mm	LTR	ERVL-MaLR	protein_coding	Difference
ENSMUST00000111748.7	ENSMUSG00000041540.16	Sox5	protein_coding	chr6	143947084	143947171	+	MLT1A	LTR	ERVL-MaLR	protein_coding	Difference
ENSMUST00000051241.6	ENSMUSG00000044786.6	Zfp36	protein_coding	chr7	28380184	28380295	+	PB1D11	SINE	Alu	protein_coding	Difference
ENSMUST00000225591.1	ENSMUSG00000021375.10	Kif13a	protein_coding	chr13	46895517	46895736	+	B4	SINE	B4	protein_coding	Difference
ENSMUST00000163394.2	ENSMUSG00000073460.5	Pnldc1	protein_coding	chr17	12910105	12910252	+	B1_Mm	SINE	Alu	protein_coding	Difference
ENSMUST00000107147.1	ENSMUSG00000038368.16	Focad	protein_coding	chr4	88400195	88400693	-	RLTR30D2_MM	LTR	ERV1	protein_coding	Difference
ENSMUST00000107777.8	ENSMUSG00000035517.17	Tdrd7	protein_coding	chr4	45965176	45965539	+	MLT1A0	LTR	ERVL-MaLR	protein_coding	Difference
ENSMUST00000109262.7	ENSMUSG00000039671.18	Zmynd8	protein_coding	chr2	165896906	165897015	+	L2a	LINE	L2	protein_coding	Difference
ENSMUST00000020985.8	ENSMUSG00000020656.16	Grhl1	protein_coding	chr12	24580473	24580852	+	MTD	LTR	ERVL-MaLR	protein_coding	Difference
ENSMUST00000226555.1	ENSMUSG00000022329.15	Stk3	protein_coding	chr15	35178744	35179140	-	MTA_Mm	LTR	ERVL-MaLR	protein_coding	Difference
ENSMUST00000125941.2	ENSMUSG00000030378.15	Sult2a8	protein_coding	chr7	14446740	14446865	+	RSINE1	SINE	B4	protein_coding	Difference
ENSMUST00000125975.7	ENSMUSG00000000738.18	Spg7	protein_coding	chr8	123062835	123063168	+	RLTR31D_MM	LTR	ERVK	protein_coding	Difference
ENSMUST00000087360.8	ENSMUSG00000039191.12	Rbpj	protein_coding	chr5	53555798	53555925	-	B1F	SINE	Alu	protein_coding	Difference
ENSMUST00000107503.7	ENSMUSG00000068923.14	Syt11	protein_coding	chr3	88752027	88752138	-	B1F2	SINE	Alu	protein_coding	Difference
ENSMUST00000058801.14	ENSMUSG00000056116.18	H2-T22	protein_coding	chr17	36042507	36042845	-	RLTR34D_MM	LTR	ERVK	protein_coding	Difference
ENSMUST00000219707.1	ENSMUSG00000025396.7	Hsd17b6	protein_coding	chr10	128007359	128007807	-	MLT2B3	LTR	ERVL	protein_coding	Difference
ENSMUST00000063776.13	ENSMUSG00000018661.17	Cog1	protein_coding	chr11	113649171	113649332	+	RSINE1	SINE	B4	protein_coding	Difference
ENSMUST00000189492.1	ENSMUSG00000026621.13	1-Mar	protein_coding	chr1	184808823	184809245	-	L1MB4	LINE	L1	protein_coding	Difference
ENSMUST00000059295.9	ENSMUSG00000049303.10	Syt12	protein_coding	chr19	4477415	4477453	+	MIR3	SINE	MIR	protein_coding	Difference
ENSMUST00000142901.1	ENSMUSG00000028356.4	Ambp	protein_coding	chr4	63154783	63154905	+	MIR	SINE	MIR	protein_coding	Difference
ENSMUST00000160405.7	ENSMUSG00000022710.17	Usp7	protein_coding	chr16	8792151	8792459	-	ORR1A4	LTR	ERVL-MaLR	protein_coding	Difference
ENSMUST00000224454.1	ENSMUSG00000025860.15	Xiap	protein_coding	chrX	42060275	42060574	+	ORR1A3	LTR	ERVL-MaLR	protein_coding	Difference
ENSMUST00000107635.6	ENSMUSG00000028080.16	Lrba	protein_coding	chr3	86224547	86224932	-	L1M4b	LINE	L1	protein_coding	Difference
ENSMUST00000122059.7	ENSMUSG00000039936.18	Pik3cd	protein_coding	chr4	149701453	149701798	-	MTC	LTR	ERVL-MaLR	protein_coding	Difference
ENSMUST00000146131.1	ENSMUSG00000027374.12	Mrps5	protein_coding	chr2	127590323	127590444	-	RMER15	LTR	ERVL	protein_coding	Difference
ENSMUST00000219968.1	ENSMUSG00000019989.8	Enpp3	protein_coding	chr10	24842298	24843122	+	MTD-int	LTR	ERVL-MaLR	protein_coding	Difference
ENSMUST00000081894.4	ENSMUSG00000020456.17	Ogdh	protein_coding	chr11	6292489	6292691	-	LTR31	LTR	ERV1	protein_coding	Difference
ENSMUST00000041726.3	ENSMUSG00000039483.10	Asb6	protein_coding	chr2	30830289	30830441	-	MIRb	SINE	MIR	protein_coding	Difference
ENSMUST00000110461.7	ENSMUSG00000021109.13	Hif1a	protein_coding	chr12	73901267	73902053	-	L1MCa	LINE	L1	protein_coding	Difference
ENSMUST00000191275.6	ENSMUSG00000021709.14	Erbin	protein_coding	chr13	103920194	103920302	+	LTR10_RN	LTR	ERVK	protein_coding	Difference
ENSMUST00000160565.3	ENSMUSG00000037849.8	Ifi206	protein_coding	chr1	173491020	173491109	-	RMER17C2	LTR	ERVK	protein_coding	Difference
ENSMUST00000195044.1	ENSMUSG00000040782.12	Cop1	protein_coding	chr1	159257782	159258766	-	L1M5	LINE	L1	protein_coding	Difference
ENSMUST00000125008.1	ENSMUSG00000040413.15	Timd2	protein_coding	chr11	46706744	46707436	-	RLTR14-int	LTR	ERV1	protein_coding	Difference
ENSMUST00000184333.1	ENSMUSG00000032216.14	Nedd4	protein_coding	chr9	72668677	72668867	-	B2_Mm1a	SINE	B2	protein_coding	Difference
ENSMUST00000021278.13	ENSMUSG00000020898.18	Ctc1	protein_coding	chr11	69015890	69015990	+	B1F1	SINE	Alu	protein_coding	Difference
ENSMUST00000122143.7	ENSMUSG00000038611.17	Phrf1	protein_coding	chr7	141243299	141243665	-	MTD	LTR	ERVL-MaLR	protein_coding	Difference
ENSMUST00000178045.7	ENSMUSG00000096687.7	Mfsd4b4	protein_coding	chr10	39895815	39896931	-	MTC-int	LTR	ERVL-MaLR	protein_coding	Difference
ENSMUST00000210369.1	ENSMUSG00000070003.7	Ssbp4	protein_coding	chr8	70608756	70608895	-	ID_B1	SINE	B4	protein_coding	Difference
ENSMUST00000147103.1	ENSMUSG00000031220.14	Awat2	protein_coding	chrX	100442593	100442957	-	Lx4B	LINE	L1	protein_coding	Difference
ENSMUST00000162274.1	ENSMUSG00000023010.15	Tmbim6	protein_coding	chr15	99401054	99401100	+	PB1D9	SINE	Alu	protein_coding	Difference
ENSMUST00000085102.5	ENSMUSG00000032578.7	Cish	protein_coding	chr9	107295927	107296051	+	B1_Mm	SINE	Alu	protein_coding	Difference
ENSMUST00000003645.8	ENSMUSG00000003549.9	Ercc1	protein_coding	chr7	19344731	19344882	+	RLTR51A_Mm	LTR	ERVK?	protein_coding	Difference
ENSMUST00000144458.7	ENSMUSG00000031826.20	Usp10	protein_coding	chr8	119910283	119910422	-	RSINE1	SINE	B4	protein_coding	Difference
ENSMUST00000026558.6	ENSMUSG00000025485.13	Ric8a	protein_coding	chr7	140856851	140856963	-	B1_Mur3	SINE	Alu	protein_coding	Difference
ENSMUST00000224373.1	ENSMUSG00000021771.14	Vdac2	protein_coding	chr14	21825036	21825373	+	MTC	LTR	ERVL-MaLR	protein_coding	Difference
ENSMUST00000206154.1	ENSMUSG00000073002.9	Vamp5	protein_coding	chr6	72372098	72372246	-	B1_Mus2	SINE	Alu	protein_coding	Difference
ENSMUST00000089461.10	ENSMUSG00000058793.14	Cds2	protein_coding	chr2	132285829	132286418	+	RLTR17	LTR	ERVK	protein_coding	Difference
ENSMUST00000025477.13	ENSMUSG00000056812.13	St8sia3	protein_coding	chr18	64254275	64254422	+	B1_Mur2	SINE	Alu	protein_coding	Difference
ENSMUST00000176621.7	ENSMUSG00000057068.15	Fam47e	protein_coding	chr5	92571457	92571802	+	L2b	LINE	L2	protein_coding	Difference
ENSMUST00000168119.7	ENSMUSG00000041698.11	Slco1a1	protein_coding	chr6	141946772	141947184	-	MTD	LTR	ERVL-MaLR	protein_coding	Difference
ENSMUST00000175974.1	ENSMUSG00000057068.15	Fam47e	protein_coding	chr5	92571457	92571802	+	L2b	LINE	L2	protein_coding	Difference
ENSMUST00000042119.5	ENSMUSG00000041698.11	Slco1a1	protein_coding	chr6	141946772	141947184	-	MTD	LTR	ERVL-MaLR	protein_coding	Difference
ENSMUST00000153652.7	ENSMUSG00000078812.10	Eif5a	protein_coding	chr11	69918277	69918446	+	ID_B1	SINE	B4	protein_coding	Difference
ENSMUST00000115013.1	ENSMUSG00000001173.15	Ocrl	protein_coding	chrX	47960124	47960356	+	L1Md_F2	LINE	L1	protein_coding	Difference
ENSMUST00000198966.4	ENSMUSG00000045438.12	Cox19	protein_coding	chr5	139351388	139351452	+	L2a	LINE	L2	protein_coding	Difference
ENSMUST00000118405.1	ENSMUSG00000030830.18	Itgal	protein_coding	chr7	127309484	127309642	-	MTEb	LTR	ERVL-MaLR	protein_coding	Difference
ENSMUST00000162207.1	ENSMUSG00000022529.11	Zfp263	protein_coding	chr16	3747790	3747935	-	B1_Mm	SINE	Alu	protein_coding	Difference
ENSMUST00000114881.8	ENSMUSG00000052146.16	Rps10	protein_coding	chr17	27636614	27636693	-	PB1D7	SINE	Alu	protein_coding	same
ENSMUST00000187978.6	ENSMUSG00000026017.13	Carf	protein_coding	chr1	60105292	60105617	-	MER74A	LTR	ERVL	protein_coding	same
ENSMUST00000222155.1	ENSMUSG00000021640.6	Naip1	protein_coding	chr13	100452728	100453032	-	ORR1E	LTR	ERVL-MaLR	protein_coding	same
ENSMUST00000178078.7	ENSMUSG00000035642.16	Aamdc	protein_coding	chr7	97575561	97575706	+	ID_B1	SINE	B4	protein_coding	same
ENSMUST00000090732.9	ENSMUSG00000027082.15	Tfpi	protein_coding	chr2	84476625	84476862	-	RLTR42	LTR	ERVK	protein_coding	same
ENSMUST00000115582.7	ENSMUSG00000036585.15	Fgf1	protein_coding	chr18	38866679	38867146	+	L2b	LINE	L2	protein_coding	same
ENSMUST00000117446.7	ENSMUSG00000020415.16	Pttg1	protein_coding	chr11	43425906	43426006	+	ID_B1	SINE	B4	protein_coding	same
ENSMUST00000106454.7	ENSMUSG00000016559.14	H3f3b	protein_coding	chr11	116027946	116028063	+	MIR3	SINE	MIR	protein_coding	same
ENSMUST00000107894.7	ENSMUSG00000000276.11	Dgke	protein_coding	chr11	89066785	89066944	-	RSINE1	SINE	B4	protein_coding	same
ENSMUST00000148765.1	ENSMUSG00000037904.14	Ankrd9	protein_coding	chr12	110978246	110978336	-	MIR3	SINE	MIR	protein_coding	same
ENSMUST00000219183.1	ENSMUSG00000025396.7	Hsd17b6	protein_coding	chr10	128007359	128007807	-	MLT2B3	LTR	ERVL	protein_coding	same
ENSMUST00000210901.1	ENSMUSG00000033355.6	Rtp4	protein_coding	chr16	23609024	23609273	+	Lx2B2	LINE	L1	protein_coding	same
ENSMUST00000149405.3	ENSMUSG00000052712.17	BC004004	protein_coding	chr17	29273988	29274141	-	L2	LINE	L2	protein_coding	same
ENSMUST00000106033.4	ENSMUSG00000038650.15	Rnh1	protein_coding	chr7	141169102	141169276	-	B3	SINE	B2	protein_coding	same
ENSMUST00000107018.7	ENSMUSG00000062410.14	Hsd3b3	protein_coding	chr3	98762943	98763241	-	ORR1D1	LTR	ERVL-MaLR	protein_coding	same
ENSMUST00000172693.7	ENSMUSG00000024397.14	Aif1	protein_coding	chr17	35172781	35172871	-	PB1	SINE	Alu	protein_coding	same
ENSMUST00000219447.1	ENSMUSG00000025396.7	Hsd17b6	protein_coding	chr10	128007359	128007807	-	MLT2B3	LTR	ERVL	protein_coding	same
ENSMUST00000224625.1	ENSMUSG00000021273.10	Fdft1	protein_coding	chr14	63179461	63179590	+	MLT1A	LTR	ERVL-MaLR	protein_coding	same
ENSMUST00000108901.7	ENSMUSG00000039069.19	Mtg2	protein_coding	chr2	180071774	180071985	-	ID_B1	SINE	B4	protein_coding	same
ENSMUST00000099821.9	ENSMUSG00000057554.13	Lgals8	protein_coding	chr13	12461638	12461831	+	ID_B1	SINE	B4	protein_coding	same
ENSMUST00000080015.11	ENSMUSG00000056116.18	H2-T22	protein_coding	chr17	36042507	36042845	-	RLTR34D_MM	LTR	ERVK	protein_coding	same
ENSMUST00000194677.5	ENSMUSG00000026639.18	Lamb3	protein_coding	chr1	193207624	193207939	+	ORR1B1	LTR	ERVL-MaLR	protein_coding	same
ENSMUST00000120488.2	ENSMUSG00000022750.18	Klhl22	protein_coding	chr16	17762709	17762855	-	B1_Mus1	SINE	Alu	protein_coding	same
ENSMUST00000224248.1	ENSMUSG00000040818.10	Dennd6a	protein_coding	chr14	26573664	26574310	+	RMER19B	LTR	ERVK	protein_coding	same
ENSMUST00000115077.7	ENSMUSG00000028973.18	Abcb8	protein_coding	chr5	24393655	24393770	+	B1F	SINE	Alu	protein_coding	same
ENSMUST00000109376.8	ENSMUSG00000018211.13	Wfdc15b	protein_coding	chr2	164221309	164221696	+	L1M4c	LINE	L1	protein_coding	same
ENSMUST00000110012.1	ENSMUSG00000031805.17	Jak3	protein_coding	chr8	71677544	71677627	-	ID_B1	SINE	B4	protein_coding	same
ENSMUST00000163884.7	ENSMUSG00000002845.14	Tmem39a	protein_coding	chr16	38558673	38558761	+	MLTR25A	LTR	ERVK	protein_coding	same
ENSMUST00000131802.1	ENSMUSG00000021998.16	Lcp1	protein_coding	chr14	75190256	75190374	+	Plat_L3	LINE	CR1	protein_coding	same
ENSMUST00000222740.1	ENSMUSG00000046949.16	Nqo2	protein_coding	chr13	33966986	33967312	+	ORR1A2	LTR	ERVL-MaLR	protein_coding	same
ENSMUST00000176074.8	ENSMUSG00000010601.14	Apol7a	protein_coding	chr15	77398826	77399187	-	MT2B1	LTR	ERVL	protein_coding	same
ENSMUST00000078404.14	ENSMUSG00000056851.14	Pcbp2	protein_coding	chr15	102472614	102472751	-	B1F1	SINE	Alu	protein_coding	same
ENSMUST00000110194.7	ENSMUSG00000048911.15	Rnf24	protein_coding	chr2	131328797	131329212	-	MTD	LTR	ERVL-MaLR	protein_coding	same
ENSMUST00000024889.13	ENSMUSG00000024083.16	Pja2	protein_coding	chr17	64312990	64313188	+	Charlie7	DNA	hAT-Charlie	protein_coding	same
ENSMUST00000209204.1	ENSMUSG00000030826.19	Bcat2	protein_coding	chr7	45570815	45571028	-	LTR65	LTR	ERV1	protein_coding	same
ENSMUST00000211173.1	ENSMUSG00000030826.19	Bcat2	protein_coding	chr7	45572852	45572969	-	PB1D9	SINE	Alu	protein_coding	same
ENSMUST00000214758.1	ENSMUSG00000032178.14	Ilf3	protein_coding	chr9	21377056	21377247	-	B3	SINE	B2	protein_coding	same
ENSMUST00000111702.7	ENSMUSG00000030255.13	Sspn	protein_coding	chr6	145931416	145931818	+	MTD	LTR	ERVL-MaLR	protein_coding	same
ENSMUST00000022620.10	ENSMUSG00000022041.10	Chrna2	protein_coding	chr14	66140905	66140987	-	MIRb	SINE	MIR	protein_coding	same
ENSMUST00000121638.7	ENSMUSG00000020415.16	Pttg1	protein_coding	chr11	43425906	43426006	+	ID_B1	SINE	B4	protein_coding	same
ENSMUST00000117077.7	ENSMUSG00000031596.15	Slc7a2	protein_coding	chr8	40874861	40875159	-	L1MB2	LINE	L1	protein_coding	same
ENSMUST00000081438.9	ENSMUSG00000031489.15	Adrb3	protein_coding	chr8	27229477	27229682	+	URR1A	DNA	hAT-Charlie	protein_coding	same
ENSMUST00000114882.8	ENSMUSG00000052146.16	Rps10	protein_coding	chr17	27635535	27635587	+	ID_B1	SINE	B4	protein_coding	same
ENSMUST00000121357.7	ENSMUSG00000040111.16	Gramd1b	protein_coding	chr9	40346161	40346295	+	RLTR51A_Mm	LTR	ERVK?	protein_coding	same
ENSMUST00000165596.7	ENSMUSG00000032480.17	Dhx30	protein_coding	chr9	110114943	110115084	-	B1F	SINE	Alu	protein_coding	same
ENSMUST00000076757.11	ENSMUSG00000003531.15	Dgcr6	protein_coding	chr16	18065053	18065249	-	ORR1D1	LTR	ERVL-MaLR	protein_coding	same
ENSMUST00000155309.7	ENSMUSG00000028132.15	Tmem56	protein_coding	chr3	121252604	121253204	-	MT2B2	LTR	ERVL	protein_coding	same
ENSMUST00000134116.7	ENSMUSG00000002992.17	Apoc2	protein_coding	chr7	19673822	19673952	-	B1_Mus2	SINE	Alu	protein_coding	same
ENSMUST00000024888.14	ENSMUSG00000024083.16	Pja2	protein_coding	chr17	64312990	64313188	+	Charlie7	DNA	hAT-Charlie	protein_coding	same
ENSMUST00000162456.7	ENSMUSG00000025812.17	Pard3	protein_coding	chr8	127299324	127299720	+	RLTR10A	LTR	ERVK	protein_coding	same
ENSMUST00000160717.7	ENSMUSG00000025812.17	Pard3	protein_coding	chr8	127299324	127299720	+	RLTR10A	LTR	ERVK	protein_coding	same
ENSMUST00000118902.7	ENSMUSG00000032897.17	Nfyc	protein_coding	chr4	120831360	120831940	-	MT2B	LTR	ERVL	protein_coding	same
ENSMUST00000182603.1	ENSMUSG00000061544.13	Zfp229	protein_coding	chr17	21735843	21735991	+	B1_Mus2	SINE	Alu	protein_coding	same
ENSMUST00000226471.1	ENSMUSG00000054263.12	Lifr	protein_coding	chr15	7140329	7140713	+	MTC	LTR	ERVL-MaLR	protein_coding	same
ENSMUST00000164454.2	ENSMUSG00000071178.11	Serpina1b	protein_coding	chr12	103830198	103830533	+	L1M2	LINE	L1	protein_coding	same
ENSMUST00000118286.7	ENSMUSG00000027668.13	Mfn1	protein_coding	chr3	32531554	32531665	-	PB1	SINE	Alu	protein_coding	same
ENSMUST00000213865.1	ENSMUSG00000045392.8	Olfr1033	protein_coding	chr2	86034635	86034836	-	URR1B	DNA	hAT-Charlie	protein_coding	same
ENSMUST00000188789.1	ENSMUSG00000048174.2	Tmem81	protein_coding	chr1	132506765	132506914	-	B1_Mur3	SINE	Alu	protein_coding	same
ENSMUST00000208423.1	ENSMUSG00000047264.8	Zfp358	protein_coding	chr8	3494958	3495157	+	ID_B1	SINE	B4	protein_coding	same
ENSMUST00000188382.1	ENSMUSG00000045411.16	2410002F23Rik	protein_coding	chr7	44249510	44249595	+	PB1D10	SINE	Alu	protein_coding	same
ENSMUST00000178851.1	ENSMUSG00000030649.18	Anapc15	protein_coding	chr7	101897658	101897833	-	MIRb	SINE	MIR	protein_coding	same
ENSMUST00000037955.13	ENSMUSG00000034308.13	Sdr42e1	protein_coding	chr8	117671523	117671602	-	MIRb	SINE	MIR	protein_coding	same
ENSMUST00000114418.9	ENSMUSG00000036893.17	Ehmt1	protein_coding	chr2	24891686	24891944	+	MLT1H	LTR	ERVL-MaLR	protein_coding	same
ENSMUST00000118429.7	ENSMUSG00000047554.14	Tmem41b	protein_coding	chr7	109986874	109987063	-	B2_Mm1t	SINE	B2	protein_coding	same
ENSMUST00000059790.10	ENSMUSG00000046862.14	Pramef8	protein_coding	chr4	143412327	143412467	-	B1_Mur2	SINE	Alu	protein_coding	same
ENSMUST00000190166.6	ENSMUSG00000032263.14	Bckdhb	protein_coding	chr9	83942963	83949452	+	IAPEz-int	LTR	ERVK	protein_coding	same
ENSMUST00000154051.7	ENSMUSG00000062949.13	Atp11c	protein_coding	chrX	60592601	60592713	+	LTR16B	LTR	ERVL	protein_coding	same
ENSMUST00000112585.7	ENSMUSG00000040613.14	Apobec1	protein_coding	chr6	122601857	122602858	-	RLTR19-int	LTR	ERVK	protein_coding	same
ENSMUST00000068054.8	ENSMUSG00000006906.10	Stambp	protein_coding	chr6	83572664	83573032	-	Lx4B	LINE	L1	protein_coding	same
ENSMUST00000222714.1	ENSMUSG00000042700.16	Sipa1l1	protein_coding	chr12	82256245	82256621	-	RMER5	LTR	ERV1	protein_coding	same
ENSMUST00000105785.8	ENSMUSG00000006219.12	Fblim1	protein_coding	chr4	141605983	141606227	+	MLT1F1	LTR	ERVL-MaLR	protein_coding	same
ENSMUST00000225537.1	ENSMUSG00000050423.11	Ppp1r3g	protein_coding	chr13	35958693	35959114	+	ORR1B2	LTR	ERVL-MaLR	protein_coding	same
ENSMUST00000071108.13	ENSMUSG00000028799.15	Zfp362	protein_coding	chr4	128794842	128794985	+	L2c	LINE	L2	protein_coding	same
ENSMUST00000164822.7	ENSMUSG00000022106.14	Rcbtb2	protein_coding	chr14	73142391	73142684	-	L1MA8	LINE	L1	protein_coding	same
ENSMUST00000109531.7	ENSMUSG00000027646.15	Src	protein_coding	chr2	157455541	157455693	-	MIR3	SINE	MIR	protein_coding	same
ENSMUST00000210396.1	ENSMUSG00000030378.15	Sult2a8	protein_coding	chr7	14438470	14438652	-	ID_B1	SINE	B4	protein_coding	same
ENSMUST00000107019.7	ENSMUSG00000062410.14	Hsd3b3	protein_coding	chr3	98762943	98763241	-	ORR1D1	LTR	ERVL-MaLR	protein_coding	same
ENSMUST00000174216.7	ENSMUSG00000015120.15	Ube2i	protein_coding	chr17	25265828	25265926	+	PB1D11	SINE	Alu	protein_coding	same
ENSMUST00000093853.4	ENSMUSG00000044229.9	Nxpe4	protein_coding	chr9	48361691	48362151	+	RMER5	LTR	ERV1	protein_coding	same
ENSMUST00000192195.5	ENSMUSG00000038179.13	Slamf7	protein_coding	chr1	171651955	171653043	+	Lx8	LINE	L1	protein_coding	same
ENSMUST00000102985.7	ENSMUSG00000026669.14	Mcm10	protein_coding	chr2	5012232	5012409	+	B2_Mm1t	SINE	B2	protein_coding	same
ENSMUST00000109731.7	ENSMUSG00000027487.11	Cdk5rap1	protein_coding	chr2	154372970	154373145	+	B2_Mm2	SINE	B2	protein_coding	same
ENSMUST00000086479.6	ENSMUSG00000065952.13	C330021F23Rik	protein_coding	chr8	3580393	3580504	+	B3	SINE	B2	protein_coding	same
ENSMUST00000168252.8	ENSMUSG00000030378.15	Sult2a8	protein_coding	chr7	14438470	14438652	-	ID_B1	SINE	B4	protein_coding	same
ENSMUST00000211800.1	ENSMUSG00000030378.15	Sult2a8	protein_coding	chr7	14434749	14437916	+	Lx2B2	LINE	L1	protein_coding	same
ENSMUST00000230572.1	ENSMUSG00000023031.8	Cela1	protein_coding	chr15	100681848	100681978	-	B1_Mur2	SINE	Alu	protein_coding	same
ENSMUST00000218204.1	ENSMUSG00000069668.4	Sult3a1	protein_coding	chr10	33856056	33860295	-	L1VL2	LINE	L1	protein_coding	same
ENSMUST00000042220.2	ENSMUSG00000078942.10	Naip6	protein_coding	chr13	100316603	100316784	-	MTC	LTR	ERVL-MaLR	protein_coding	same
ENSMUST00000111714.7	ENSMUSG00000027082.15	Tfpi	protein_coding	chr2	84476625	84476862	-	RLTR42	LTR	ERVK	protein_coding	same
ENSMUST00000044895.12	ENSMUSG00000039601.16	Rcan2	protein_coding	chr17	43803759	43804054	-	L2b	LINE	L2	protein_coding	same
ENSMUST00000098873.10	ENSMUSG00000038766.16	Gabpb2	protein_coding	chr3	95208865	95208939	+	ID	SINE	ID	protein_coding	same
ENSMUST00000215682.1	ENSMUSG00000045392.8	Olfr1033	protein_coding	chr2	86020194	86021072	+	MMVL30-int	LTR	ERV1	protein_coding	same
